# Vacuolar protein sorting-associated protein 1 (Vps1) has membrane constricting and severing abilities required for endosomal protein trafficking

**DOI:** 10.1101/2025.05.25.656005

**Authors:** Shilpa Gopan, Gurmail Singh, Uma Swaminathan, Thomas J. Pucadyil

**Affiliations:** Indian Institute of Science Education and Research, Dr. Homi Bhabha Road, Pashan, Pune 411008, Maharashtra, India

**Author notes:** equal contribution (Shilpa Gopan, Gurmail Singh).

**Keywords:** Lipids, membrane templates, membrane fission, fluorescence image analysis, endosome, vacuole, protein sorting, proteomics

## Abstract

Endosomal protein trafficking pathways are fundamental to maintaining organelle identity and function and are conserved from yeast to humans. The retromer pathway traffics cargo from endosomes to the *trans* Golgi network and defects in this pathway are linked to a variety of metabolic and neurological disorders. The yeast dynamin Vacuolar protein sorting-associated protein 1 (Vps1) functions in the retromer pathway. Vps1 has been found to associate with tubular endosomes undergoing severing, implying a role in membrane fission. Current biochemical and structural analyses of Vps1 however seem to indicate that it is not sufficient for fission. Here, we analyze Vps1 functions using cell-free reconstitution, live cell imaging and proteomics of isolated yeast vacuoles. We find that the endosomal lipid phosphatidylinositol-3-phosphate (PI(3)P) stabilizes Vps1 to form protein scaffolds around tubular membrane substrates. GTP hydrolysis forces constriction of tubules to a critical ∼7 nm radius, ultimately causing their fission. Furthermore, we discover that the Insert B (InsB) in Vps1 harbor conserved lysine-rich (3K) lipid-binding and phenylalanine-rich (4F) self-assembly motifs. Mutating these motifs renders Vps1 incapable of membrane fission and abrogates its functions in endosomal protein sorting.

Quantitative vacuolar proteomic analysis reveals that loss of Vps1 results in the enrichment of a small set of proteins, most of which represent retromer cargo while causing depletion of the bulk of proteins in the vacuole. Vps1 functions in endosomal protein sorting are therefore critical for the global regulation of the vacuole proteome.
