## Supplementary material for "Vacuolar protein sorting-associated protein 1 (Vps1) has membrane constricting and severing abilities required for endosomal protein trafficking": Table S1

### Sheet: Sheet1
Table S1
Uniprot ID	Gene Name	Standard Names	Name	# Peptides	Label ratio (H/L)	p-value (H/L)	log2(H/L)	-log10(p-value)
P12695	ODP2	LAT1	Dihydrolipoyllysine-residue acetyltransferase component of pyruvate dehydrogenase complex, mitochondrial OS=Saccharomyces cerevisiae (strain ATCC 204508 / S288c) OX=559292 GN=LAT1 PE=1 SV=1	5	10.32	0.4	3.4	0.4
P42838	LEM3	LEM3	Alkylphosphocholine resistance protein LEM3 OS=Saccharomyces cerevisiae (strain ATCC 204508 / S288c) OX=559292 GN=LEM3 PE=1 SV=1	2	9.11	0.417	3.2	0.4
Q3E830	EGO2	EGO2	Protein EGO2 OS=Saccharomyces cerevisiae (strain ATCC 204508 / S288c) OX=559292 GN=EGO2 PE=1 SV=1	2	5.29	0.484	2.4	0.3
P32623	CRH2	UTR2	Probable glycosidase CRH2 OS=Saccharomyces cerevisiae (strain ATCC 204508 / S288c) OX=559292 GN=UTR2 PE=1 SV=3	2	4.75	0.076	2.2	1.1
P32319	VPS10	PEP1	Vacuolar protein sorting/targeting protein VPS10 OS=Saccharomyces cerevisiae (strain ATCC 204508 / S288c) OX=559292 GN=PEP1 PE=1 SV=1	20	2.61	0	1.4	8.3
P38626	NCB5R	CBR1	NADH-cytochrome b5 reductase 1 OS=Saccharomyces cerevisiae (strain ATCC 204508 / S288c) OX=559292 GN=CBR1 PE=1 SV=2	2	2.59	0.029	1.4	1.5
P37296	VPP2	STV1	V-type proton ATPase subunit a, Golgi isoform OS=Saccharomyces cerevisiae (strain ATCC 204508 / S288c) OX=559292 GN=STV1 PE=1 SV=2	4	2.26	0.619	1.2	0.2
P46992	YJR1	TOH1	Cell wall protein YJL171C OS=Saccharomyces cerevisiae (strain ATCC 204508 / S288c) OX=559292 GN=YJL171C PE=1 SV=2	9	2.22	0.001	1.2	2.9
P40527	ATC7	NEO1	Probable phospholipid-transporting ATPase NEO1 OS=Saccharomyces cerevisiae (strain ATCC 204508 / S288c) OX=559292 GN=NEO1 PE=1 SV=1	4	2.11	0.543	1.1	0.3
P46655	SYEC	GUS1	Glutamate--tRNA ligase, cytoplasmic OS=Saccharomyces cerevisiae (strain ATCC 204508 / S288c) OX=559292 GN=GUS1 PE=1 SV=3	8	2.1	0.193	1.1	0.7
Q12675	ATC4	DNF2	Phospholipid-transporting ATPase DNF2 OS=Saccharomyces cerevisiae (strain ATCC 204508 / S288c) OX=559292 GN=DNF2 PE=1 SV=1	3	2.06	0.333	1	0.5
P00924	ENO1	ENO1	Enolase 1 OS=Saccharomyces cerevisiae (strain ATCC 204508 / S288c) OX=559292 GN=ENO1 PE=1 SV=3	21	1.85	0	0.9	3.3
Q12452	ERG27	ERG27	3-keto-steroid reductase ERG27 OS=Saccharomyces cerevisiae (strain ATCC 204508 / S288c) OX=559292 GN=ERG27 PE=1 SV=1	2	1.67	0.57	0.7	0.2
P15703	BGL2	BGL2	Glucan 1,3-beta-glucosidase OS=Saccharomyces cerevisiae (strain ATCC 204508 / S288c) OX=559292 GN=BGL2 PE=1 SV=1	7	1.65	0.014	0.7	1.9
P25087	ERG6	ERG6	Sterol 24-C-methyltransferase ERG6 OS=Saccharomyces cerevisiae (strain ATCC 204508 / S288c) OX=559292 GN=ERG6 PE=1 SV=4	24	1.65	0.003	0.7	2.5
P32466	HXT3	HXT3	Low-affinity glucose transporter HXT3 OS=Saccharomyces cerevisiae (strain ATCC 204508 / S288c) OX=559292 GN=HXT3 PE=1 SV=1	4	1.46	0.213	0.5	0.7
P22146	GAS1	GAS1	1,3-beta-glucanosyltransferase GAS1 OS=Saccharomyces cerevisiae (strain ATCC 204508 / S288c) OX=559292 GN=GAS1 PE=1 SV=2	7	1.42	0.588	0.5	0.2
P14020	DPM1	DPM1	Dolichol-phosphate mannosyltransferase OS=Saccharomyces cerevisiae (strain ATCC 204508 / S288c) OX=559292 GN=DPM1 PE=1 SV=3	4	1.36	0.439	0.4	0.4
P32476	ERG1	ERG1	Squalene epoxidase ERG1 OS=Saccharomyces cerevisiae (strain ATCC 204508 / S288c) OX=559292 GN=ERG1 PE=1 SV=2	2	1.22	0.314	0.3	0.5
P32602	SEC17	SEC17	Alpha-soluble NSF attachment protein OS=Saccharomyces cerevisiae (strain ATCC 204508 / S288c) OX=559292 GN=SEC17 PE=1 SV=4	6	1.07	0.518	0.1	0.3
P22855	MAN1	AMS1	Alpha-mannosidase OS=Saccharomyces cerevisiae (strain ATCC 204508 / S288c) OX=559292 GN=AMS1 PE=1 SV=2	16	0.94	0.616	-0.1	0.2
P15992	HSP26	HSP26	Heat shock protein 26 OS=Saccharomyces cerevisiae (strain ATCC 204508 / S288c) OX=559292 GN=HSP26 PE=1 SV=3	4	0.93	0.498	-0.1	0.3
P0C2H7	RL27B	RPL27B	60S ribosomal protein L27-B OS=Saccharomyces cerevisiae (strain ATCC 204508 / S288c) OX=559292 GN=RPL27B PE=1 SV=1	5	0.92	0.429	-0.1	0.4
P38821	DNPEP	APE4	Aspartyl aminopeptidase 4 OS=Saccharomyces cerevisiae (strain ATCC 204508 / S288c) OX=559292 GN=APE4 PE=1 SV=1	3	0.89	0.541	-0.2	0.3
P07251	ATPA	ATP1	ATP synthase subunit alpha, mitochondrial OS=Saccharomyces cerevisiae (strain ATCC 204508 / S288c) OX=559292 GN=ATP1 PE=1 SV=5	23	0.89	0.557	-0.2	0.3
P60010	ACT	ACT1	Actin OS=Saccharomyces cerevisiae (strain ATCC 204508 / S288c) OX=559292 GN=ACT1 PE=1 SV=1	20	0.86	0.341	-0.2	0.5
P05317	RLA0	RPP0	60S acidic ribosomal protein P0 OS=Saccharomyces cerevisiae (strain ATCC 204508 / S288c) OX=559292 GN=RPP0 PE=1 SV=2	13	0.85	0.28	-0.2	0.6
P27614	CBPS	CPS1	Carboxypeptidase S OS=Saccharomyces cerevisiae (strain ATCC 204508 / S288c) OX=559292 GN=CPS1 PE=1 SV=2	17	0.84	0.085	-0.3	1.1
P00817	IPYR	IPP1	Inorganic pyrophosphatase OS=Saccharomyces cerevisiae (strain ATCC 204508 / S288c) OX=559292 GN=IPP1 PE=1 SV=4	3	0.83	0.405	-0.3	0.4
P0CX44	RL1B	RPL1B	60S ribosomal protein L1-B OS=Saccharomyces cerevisiae (strain ATCC 204508 / S288c) OX=559292 GN=RPL1B PE=1 SV=1	7	0.82	0.586	-0.3	0.2
P0CX26	RL43B	RPL43B	60S ribosomal protein L43-B OS=Saccharomyces cerevisiae (strain ATCC 204508 / S288c) OX=559292 GN=RPL43B PE=1 SV=1	2	0.82	0.32	-0.3	0.5
P0CX54	RL12B	RPL12B	60S ribosomal protein L12-B OS=Saccharomyces cerevisiae (strain ATCC 204508 / S288c) OX=559292 GN=RPL12B PE=1 SV=1	11	0.81	0.043	-0.3	1.4
P17967	PDI	PDI1	Protein disulfide-isomerase OS=Saccharomyces cerevisiae (strain ATCC 204508 / S288c) OX=559292 GN=PDI1 PE=1 SV=2	17	0.79	0.187	-0.3	0.7
Q12690	RL13A	RPL13A	60S ribosomal protein L13-A OS=Saccharomyces cerevisiae (strain ATCC 204508 / S288c) OX=559292 GN=RPL13A PE=1 SV=1	4	0.78	0.569	-0.4	0.2
P39517	DHH1	DHH1	ATP-dependent RNA helicase DHH1 OS=Saccharomyces cerevisiae (strain ATCC 204508 / S288c) OX=559292 GN=DHH1 PE=1 SV=1	2	0.76	0.239	-0.4	0.6
P10659	METK1	SAM1	S-adenosylmethionine synthase 1 OS=Saccharomyces cerevisiae (strain ATCC 204508 / S288c) OX=559292 GN=SAM1 PE=1 SV=2	3	0.76	0.369	-0.4	0.4
P38754	RL14B	RPL14B	60S ribosomal protein L14-B OS=Saccharomyces cerevisiae (strain ATCC 204508 / S288c) OX=559292 GN=RPL14B PE=1 SV=1	2	0.76	0.015	-0.4	1.8
P0CX24	RL20B	RPL20B	60S ribosomal protein L20-B OS=Saccharomyces cerevisiae (strain ATCC 204508 / S288c) OX=559292 GN=RPL20B PE=1 SV=1	6	0.75	0.16	-0.4	0.8
P46989	ATG27	ATG27	Autophagy-related protein 27 OS=Saccharomyces cerevisiae (strain ATCC 204508 / S288c) OX=559292 GN=ATG27 PE=1 SV=2	4	0.74	0.529	-0.4	0.3
P06780	RHO1	RHO1	GTP-binding protein RHO1 OS=Saccharomyces cerevisiae (strain ATCC 204508 / S288c) OX=559292 GN=RHO1 PE=1 SV=3	26	0.74	0.104	-0.4	1
P14832	CYPH	CPR1	Peptidyl-prolyl cis-trans isomerase OS=Saccharomyces cerevisiae (strain ATCC 204508 / S288c) OX=559292 GN=CPR1 PE=1 SV=3	6	0.74	0.384	-0.4	0.4
P21954	IDHP	IDP1	Isocitrate dehydrogenase [NADP], mitochondrial OS=Saccharomyces cerevisiae (strain ATCC 204508 / S288c) OX=559292 GN=IDP1 PE=1 SV=1	12	0.73	0.352	-0.5	0.5
P29453	RL8B	RPL8B	60S ribosomal protein L8-B OS=Saccharomyces cerevisiae (strain ATCC 204508 / S288c) OX=559292 GN=RPL8B PE=1 SV=3	14	0.72	0.048	-0.5	1.3
P54837	TMEDA	ERV25	Endoplasmic reticulum vesicle protein 25 OS=Saccharomyces cerevisiae (strain ATCC 204508 / S288c) OX=559292 GN=ERV25 PE=1 SV=1	4	0.69	0.222	-0.5	0.7
P39111	VATF	VMA7	V-type proton ATPase subunit F OS=Saccharomyces cerevisiae (strain ATCC 204508 / S288c) OX=559292 GN=VMA7 PE=1 SV=1	5	0.69	0.4	-0.5	0.4
P46367	ALDH4	ALD4	Potassium-activated aldehyde dehydrogenase, mitochondrial OS=Saccharomyces cerevisiae (strain ATCC 204508 / S288c) OX=559292 GN=ALD4 PE=1 SV=2	15	0.69	0.25	-0.5	0.6
P38929	ATC2	PMC1	Calcium-transporting ATPase 2 OS=Saccharomyces cerevisiae (strain ATCC 204508 / S288c) OX=559292 GN=PMC1 PE=1 SV=1	17	0.68	0.133	-0.6	0.9
P07283	PMM	SEC53	Phosphomannomutase OS=Saccharomyces cerevisiae (strain ATCC 204508 / S288c) OX=559292 GN=SEC53 PE=1 SV=1	2	0.68	0.14	-0.6	0.9
P28321	MGLL	YJU3	Monoglyceride lipase OS=Saccharomyces cerevisiae (strain ATCC 204508 / S288c) OX=559292 GN=YJU3 PE=1 SV=2	4	0.67	0.071	-0.6	1.1
P16474	BIP	KAR2	Endoplasmic reticulum chaperone BiP OS=Saccharomyces cerevisiae (strain ATCC 204508 / S288c) OX=559292 GN=KAR2 PE=1 SV=1	17	0.66	0.046	-0.6	1.3
P0CX48	RS11B	RPS11B	40S ribosomal protein S11-B OS=Saccharomyces cerevisiae (strain ATCC 204508 / S288c) OX=559292 GN=RPS11B PE=1 SV=1	4	0.66	0.144	-0.6	0.8
P38061	RL32	RPL32	60S ribosomal protein L32 OS=Saccharomyces cerevisiae (strain ATCC 204508 / S288c) OX=559292 GN=RPL32 PE=1 SV=1	2	0.66	0.116	-0.6	0.9
Q02933	RNY1	RNY1	Ribonuclease T2-like OS=Saccharomyces cerevisiae (strain ATCC 204508 / S288c) OX=559292 GN=RNY1 PE=1 SV=1	3	0.65	0.318	-0.6	0.5
P40482	SEC24	SEC24	Protein transport protein SEC24 OS=Saccharomyces cerevisiae (strain ATCC 204508 / S288c) OX=559292 GN=SEC24 PE=1 SV=1	3	0.65	0.141	-0.6	0.9
P32419	MDHP	MDH3	Malate dehydrogenase, peroxisomal OS=Saccharomyces cerevisiae (strain ATCC 204508 / S288c) OX=559292 GN=MDH3 PE=1 SV=3	7	0.63	0.017	-0.7	1.8
P38137	FAT2	PCS60	Oxalate--CoA ligase OS=Saccharomyces cerevisiae (strain ATCC 204508 / S288c) OX=559292 GN=PCS60 PE=1 SV=1	4	0.62	0.071	-0.7	1.2
P25294	SIS1	SIS1	Protein SIS1 OS=Saccharomyces cerevisiae (strain ATCC 204508 / S288c) OX=559292 GN=SIS1 PE=1 SV=1	3	0.62	0.128	-0.7	0.9
P15180	SYKC	KRS1	Lysine--tRNA ligase, cytoplasmic OS=Saccharomyces cerevisiae (strain ATCC 204508 / S288c) OX=559292 GN=KRS1 PE=1 SV=2	3	0.61	0.173	-0.7	0.8
P32473	ODPB	PDB1	Pyruvate dehydrogenase E1 component subunit beta, mitochondrial OS=Saccharomyces cerevisiae (strain ATCC 204508 / S288c) OX=559292 GN=PDB1 PE=1 SV=2	6	0.61	0.167	-0.7	0.8
P05749	RL22A	RPL22A	60S ribosomal protein L22-A OS=Saccharomyces cerevisiae (strain ATCC 204508 / S288c) OX=559292 GN=RPL22A PE=1 SV=3	2	0.6	0.228	-0.7	0.6
Q07895	YL001	YLR001C	FAS1 domain-containing protein YLR001C OS=Saccharomyces cerevisiae (strain ATCC 204508 / S288c) OX=559292 GN=YLR001C PE=1 SV=1	3	0.59	0.402	-0.8	0.4
P26785	RL16B	RPL16B	60S ribosomal protein L16-B OS=Saccharomyces cerevisiae (strain ATCC 204508 / S288c) OX=559292 GN=RPL16B PE=1 SV=3	5	0.59	0.026	-0.8	1.6
P30624	LCF1	FAA1	Long-chain-fatty-acid--CoA ligase 1 OS=Saccharomyces cerevisiae (strain ATCC 204508 / S288c) OX=559292 GN=FAA1 PE=1 SV=1	31	0.59	0	-0.8	5.9
P07246	ADH3	ADH3	Alcohol dehydrogenase 3, mitochondrial OS=Saccharomyces cerevisiae (strain ATCC 204508 / S288c) OX=559292 GN=ADH3 PE=1 SV=2	10	0.59	0.342	-0.8	0.5
P31412	VATC	VMA5	V-type proton ATPase subunit C OS=Saccharomyces cerevisiae (strain ATCC 204508 / S288c) OX=559292 GN=VMA5 PE=1 SV=4	28	0.59	0	-0.8	5
P10081	IF4A	TIF1; TIF2	ATP-dependent RNA helicase eIF4A OS=Saccharomyces cerevisiae (strain ATCC 204508 / S288c) OX=559292 GN=TIF2 PE=1 SV=3	4	0.58	0.028	-0.8	1.6
P16387	ODPA	PDA1	Pyruvate dehydrogenase E1 component subunit alpha, mitochondrial OS=Saccharomyces cerevisiae (strain ATCC 204508 / S288c) OX=559292 GN=PDA1 PE=1 SV=2	4	0.58	0.45	-0.8	0.3
P17255	VATA	VMA1	V-type proton ATPase catalytic subunit A OS=Saccharomyces cerevisiae (strain ATCC 204508 / S288c) OX=559292 GN=VMA1 PE=1 SV=3	113	0.58	0	-0.8	6.6
P16140	VATB	VMA2	V-type proton ATPase subunit B OS=Saccharomyces cerevisiae (strain ATCC 204508 / S288c) OX=559292 GN=VMA2 PE=1 SV=2	106	0.58	0.003	-0.8	2.6
P43616	DUG1	DUG1	Cys-Gly metallodipeptidase DUG1 OS=Saccharomyces cerevisiae (strain ATCC 204508 / S288c) OX=559292 GN=DUG1 PE=1 SV=1	2	0.57	0.026	-0.8	1.6
Q08745	RS10A	RPS10A	40S ribosomal protein S10-A OS=Saccharomyces cerevisiae (strain ATCC 204508 / S288c) OX=559292 GN=RPS10A PE=1 SV=1	3	0.57	0.125	-0.8	0.9
P40471	AYR1	AYR1	NADPH-dependent 1-acyldihydroxyacetone phosphate reductase OS=Saccharomyces cerevisiae (strain ATCC 204508 / S288c) OX=559292 GN=AYR1 PE=1 SV=1	3	0.57	0.024	-0.8	1.6
P05748	RL15A	RPL15A	60S ribosomal protein L15-A OS=Saccharomyces cerevisiae (strain ATCC 204508 / S288c) OX=559292 GN=RPL15A PE=1 SV=3	4	0.57	0.056	-0.8	1.3
P32486	KRE6	KRE6	Beta-glucan synthesis-associated protein KRE6 OS=Saccharomyces cerevisiae (strain ATCC 204508 / S288c) OX=559292 GN=KRE6 PE=1 SV=2	5	0.56	0.013	-0.8	1.9
P38142	YB91	VVS1	Probable metabolite transport protein YBR241C OS=Saccharomyces cerevisiae (strain ATCC 204508 / S288c) OX=559292 GN=YBR241C PE=1 SV=1	2	0.56	0.278	-0.8	0.6
P48836	VATG	VMA10	V-type proton ATPase subunit G OS=Saccharomyces cerevisiae (strain ATCC 204508 / S288c) OX=559292 GN=VMA10 PE=1 SV=1	19	0.56	0.145	-0.8	0.8
P05755	RS9B	RPS9B	40S ribosomal protein S9-B OS=Saccharomyces cerevisiae (strain ATCC 204508 / S288c) OX=559292 GN=RPS9B PE=1 SV=4	5	0.56	0.035	-0.8	1.5
P00359	G3P3	TDH3	Glyceraldehyde-3-phosphate dehydrogenase 3 OS=Saccharomyces cerevisiae (strain ATCC 204508 / S288c) OX=559292 GN=TDH3 PE=1 SV=3	47	0.56	0	-0.8	4.7
P41921	GSHR	GLR1	Glutathione reductase OS=Saccharomyces cerevisiae (strain ATCC 204508 / S288c) OX=559292 GN=GLR1 PE=1 SV=2	3	0.56	0.494	-0.8	0.3
P53925	YNL5	YNL115C	Uncharacterized vacuolar membrane protein YNL115C OS=Saccharomyces cerevisiae (strain ATCC 204508 / S288c) OX=559292 GN=YNL115C PE=1 SV=1	10	0.55	0.131	-0.9	0.9
P38295	MCFS2	EHT1	Medium-chain fatty acid ethyl ester synthase/esterase 2 OS=Saccharomyces cerevisiae (strain ATCC 204508 / S288c) OX=559292 GN=EHT1 PE=1 SV=1	7	0.55	0	-0.9	3.8
P05738	RL9A	RPL9A	60S ribosomal protein L9-A OS=Saccharomyces cerevisiae (strain ATCC 204508 / S288c) OX=559292 GN=RPL9A PE=1 SV=2	5	0.55	0.542	-0.9	0.3
P07259	PYR1	URA2	Protein URA2 OS=Saccharomyces cerevisiae (strain ATCC 204508 / S288c) OX=559292 GN=URA2 PE=1 SV=5	11	0.55	0.021	-0.9	1.7
P22203	VATE	VMA4	V-type proton ATPase subunit E OS=Saccharomyces cerevisiae (strain ATCC 204508 / S288c) OX=559292 GN=VMA4 PE=1 SV=4	37	0.55	0	-0.9	4.2
P43561	FET5	FET5	Iron transport multicopper oxidase FET5 OS=Saccharomyces cerevisiae (strain ATCC 204508 / S288c) OX=559292 GN=FET5 PE=1 SV=1	17	0.54	0	-0.9	5
P26784	RL16A	RPL16A	60S ribosomal protein L16-A OS=Saccharomyces cerevisiae (strain ATCC 204508 / S288c) OX=559292 GN=RPL16A PE=1 SV=3	5	0.54	0.289	-0.9	0.5
Q04119	PPN1	PPN1	Endopolyphosphatase OS=Saccharomyces cerevisiae (strain ATCC 204508 / S288c) OX=559292 GN=PPN1 PE=1 SV=1	12	0.54	0.222	-0.9	0.7
P00890	CISY1	CIT1	Citrate synthase, mitochondrial OS=Saccharomyces cerevisiae (strain ATCC 204508 / S288c) OX=559292 GN=CIT1 PE=1 SV=2	12	0.53	0.269	-0.9	0.6
P41805	RL10	RPL10	60S ribosomal protein L10 OS=Saccharomyces cerevisiae (strain ATCC 204508 / S288c) OX=559292 GN=RPL10 PE=1 SV=1	4	0.53	0.046	-0.9	1.3
P50095	IMDH3	IMD3	Inosine-5'-monophosphate dehydrogenase 3 OS=Saccharomyces cerevisiae (strain ATCC 204508 / S288c) OX=559292 GN=IMD3 PE=1 SV=1	17	0.53	0.006	-0.9	2.2
P14906	SEC63	SEC63	Protein translocation protein SEC63 OS=Saccharomyces cerevisiae (strain ATCC 204508 / S288c) OX=559292 GN=SEC63 PE=1 SV=2	2	0.53	0.539	-0.9	0.3
P10664	RL4A	RPL4A	60S ribosomal protein L4-A OS=Saccharomyces cerevisiae (strain ATCC 204508 / S288c) OX=559292 GN=RPL4A PE=1 SV=4	17	0.52	0	-0.9	5.7
P53252	PIL1	PIL1	Sphingolipid long chain base-responsive protein PIL1 OS=Saccharomyces cerevisiae (strain ATCC 204508 / S288c) OX=559292 GN=PIL1 PE=1 SV=1	8	0.51	0.094	-1	1
Q05521	DPP1	DPP1	Diacylglycerol pyrophosphate phosphatase 1 OS=Saccharomyces cerevisiae (strain ATCC 204508 / S288c) OX=559292 GN=DPP1 PE=1 SV=1	2	0.51	0.007	-1	2.1
P41807	VATH	VMA13	V-type proton ATPase subunit H OS=Saccharomyces cerevisiae (strain ATCC 204508 / S288c) OX=559292 GN=VMA13 PE=1 SV=1	20	0.51	0.004	-1	2.4
P48589	RS12	RPS12	40S ribosomal protein S12 OS=Saccharomyces cerevisiae (strain ATCC 204508 / S288c) OX=559292 GN=RPS12 PE=1 SV=1	3	0.5	0.065	-1	1.2
P53184	PNC1	PNC1	Nicotinamidase OS=Saccharomyces cerevisiae (strain ATCC 204508 / S288c) OX=559292 GN=PNC1 PE=1 SV=1	2	0.5	0.098	-1	1
P14904	AMPL	APE1	Vacuolar aminopeptidase 1 OS=Saccharomyces cerevisiae (strain ATCC 204508 / S288c) OX=559292 GN=APE1 PE=1 SV=2	36	0.5	0.003	-1	2.5
P14126	RL3	RPL3	60S ribosomal protein L3 OS=Saccharomyces cerevisiae (strain ATCC 204508 / S288c) OX=559292 GN=RPL3 PE=1 SV=4	14	0.49	0.046	-1	1.3
P23248	RS3A2	RPS1B	40S ribosomal protein S1-B OS=Saccharomyces cerevisiae (strain ATCC 204508 / S288c) OX=559292 GN=RPS1B PE=1 SV=3	11	0.49	0.001	-1	3.1
P0CX36	RS4B	RPS4B	40S ribosomal protein S4-B OS=Saccharomyces cerevisiae (strain ATCC 204508 / S288c) OX=559292 GN=RPS4B PE=1 SV=1	6	0.49	0.021	-1	1.7
Q3E757	RL11B	RPL11B	60S ribosomal protein L11-B OS=Saccharomyces cerevisiae (strain ATCC 204508 / S288c) OX=559292 GN=RPL11B PE=1 SV=3	2	0.49	0.153	-1	0.8
P11491	PPB	PHO8	Repressible alkaline phosphatase OS=Saccharomyces cerevisiae (strain ATCC 204508 / S288c) OX=559292 GN=PHO8 PE=1 SV=2	13	0.48	0.002	-1	2.8
P07263	SYH	HTS1	Histidine--tRNA ligase, mitochondrial OS=Saccharomyces cerevisiae (strain ATCC 204508 / S288c) OX=559292 GN=HTS1 PE=1 SV=2	2	0.48	0.565	-1.1	0.2
P26783	RS5	RPS5	40S ribosomal protein S5 OS=Saccharomyces cerevisiae (strain ATCC 204508 / S288c) OX=559292 GN=RPS5 PE=1 SV=3	8	0.48	0.019	-1.1	1.7
P38244	PFF1	PFF1	Vacuolar membrane protease OS=Saccharomyces cerevisiae (strain ATCC 204508 / S288c) OX=559292 GN=PFF1 PE=1 SV=3	13	0.48	0.042	-1.1	1.4
P25491	MAS5	YDJ1	Mitochondrial protein import protein MAS5 OS=Saccharomyces cerevisiae (strain ATCC 204508 / S288c) OX=559292 GN=YDJ1 PE=1 SV=1	5	0.47	0.51	-1.1	0.3
P38998	LYS1	LYS1	Saccharopine dehydrogenase [NAD(+), L-lysine-forming] OS=Saccharomyces cerevisiae (strain ATCC 204508 / S288c) OX=559292 GN=LYS1 PE=1 SV=3	4	0.47	0.452	-1.1	0.3
P05319	RLA2	RPP2A	60S acidic ribosomal protein P2-alpha OS=Saccharomyces cerevisiae (strain ATCC 204508 / S288c) OX=559292 GN=RPP2A PE=1 SV=1	5	0.47	0.056	-1.1	1.3
Q02785	PDR12	PDR12	ATP-dependent permease PDR12 OS=Saccharomyces cerevisiae (strain ATCC 204508 / S288c) OX=559292 GN=PDR12 PE=1 SV=1	8	0.47	0.147	-1.1	0.8
P39968	VAC8	VAC8	Vacuolar protein 8 OS=Saccharomyces cerevisiae (strain ATCC 204508 / S288c) OX=559292 GN=VAC8 PE=1 SV=3	23	0.47	0.041	-1.1	1.4
P14127	RS17B	RPS17B	40S ribosomal protein S17-B OS=Saccharomyces cerevisiae (strain ATCC 204508 / S288c) OX=559292 GN=RPS17B PE=1 SV=1	5	0.47	0.093	-1.1	1
P25443	RS2	RPS2	40S ribosomal protein S2 OS=Saccharomyces cerevisiae (strain ATCC 204508 / S288c) OX=559292 GN=RPS2 PE=1 SV=3	8	0.47	0.013	-1.1	1.9
P26321	RL5	RPL5	60S ribosomal protein L5 OS=Saccharomyces cerevisiae (strain ATCC 204508 / S288c) OX=559292 GN=RPL5 PE=1 SV=4	10	0.47	0.01	-1.1	2
P04147	PABP	PAB1	Polyadenylate-binding protein, cytoplasmic and nuclear OS=Saccharomyces cerevisiae (strain ATCC 204508 / S288c) OX=559292 GN=PAB1 PE=1 SV=4	4	0.47	0.012	-1.1	1.9
P0CX56	RS18B	RPS18B	40S ribosomal protein S18-B OS=Saccharomyces cerevisiae (strain ATCC 204508 / S288c) OX=559292 GN=RPS18B PE=1 SV=1	5	0.46	0.076	-1.1	1.1
P02992	EFTU	TUF1	Elongation factor Tu, mitochondrial OS=Saccharomyces cerevisiae (strain ATCC 204508 / S288c) OX=559292 GN=TUF1 PE=1 SV=1	5	0.46	0.549	-1.1	0.3
P05750	RS3	RPS3	40S ribosomal protein S3 OS=Saccharomyces cerevisiae (strain ATCC 204508 / S288c) OX=559292 GN=RPS3 PE=1 SV=5	14	0.46	0	-1.1	3.9
P87262	RL34A	RPL34A	60S ribosomal protein L34-A OS=Saccharomyces cerevisiae (strain ATCC 204508 / S288c) OX=559292 GN=RPL34A PE=1 SV=1	2	0.46	0.081	-1.1	1.1
P53334	SCW4	SCW4	Probable family 17 glucosidase SCW4 OS=Saccharomyces cerevisiae (strain ATCC 204508 / S288c) OX=559292 GN=SCW4 PE=1 SV=1	4	0.46	0.556	-1.1	0.3
P39939	RS26B	RPS26B	40S ribosomal protein S26-B OS=Saccharomyces cerevisiae (strain ATCC 204508 / S288c) OX=559292 GN=RPS26B PE=1 SV=1	3	0.46	0.02	-1.1	1.7
P0CX40	RS8B	RPS8B	40S ribosomal protein S8-B OS=Saccharomyces cerevisiae (strain ATCC 204508 / S288c) OX=559292 GN=RPS8B PE=1 SV=1	8	0.46	0	-1.1	3.8
P40159	YNU8	YNL208W	Uncharacterized protein YNL208W OS=Saccharomyces cerevisiae (strain ATCC 204508 / S288c) OX=559292 GN=YNL208W PE=1 SV=2	3	0.46	0.094	-1.1	1
P0CX83	RL19B	RPL19B	60S ribosomal protein L19-B OS=Saccharomyces cerevisiae (strain ATCC 204508 / S288c) OX=559292 GN=RPL19B PE=1 SV=1	6	0.45	0.025	-1.1	1.6
P35176	CYPD	CPR5	Peptidyl-prolyl cis-trans isomerase D OS=Saccharomyces cerevisiae (strain ATCC 204508 / S288c) OX=559292 GN=CPR5 PE=1 SV=1	8	0.45	0.438	-1.1	0.4
P0CX38	RS6B	RPS6B	40S ribosomal protein S6-B OS=Saccharomyces cerevisiae (strain ATCC 204508 / S288c) OX=559292 GN=RPS6B PE=1 SV=1	8	0.45	0	-1.1	3.9
P43590	YFH6	YFR006W	Uncharacterized peptidase YFR006W OS=Saccharomyces cerevisiae (strain ATCC 204508 / S288c) OX=559292 GN=YFR006W PE=1 SV=1	9	0.45	0.008	-1.2	2.1
P35691	TCTP	TMA19	Translationally-controlled tumor protein homolog OS=Saccharomyces cerevisiae (strain ATCC 204508 / S288c) OX=559292 GN=TMA19 PE=1 SV=1	2	0.45	0.085	-1.2	1.1
P06634	DED1	DED1	ATP-dependent RNA helicase DED1 OS=Saccharomyces cerevisiae (strain ATCC 204508 / S288c) OX=559292 GN=DED1 PE=1 SV=2	6	0.45	0.429	-1.2	0.4
P0CX46	RL2B	RPL2B	60S ribosomal protein L2-B OS=Saccharomyces cerevisiae (strain ATCC 204508 / S288c) OX=559292 GN=RPL2B PE=1 SV=1	8	0.44	0	-1.2	3.5
P06168	ILV5	ILV5	Ketol-acid reductoisomerase, mitochondrial OS=Saccharomyces cerevisiae (strain ATCC 204508 / S288c) OX=559292 GN=ILV5 PE=1 SV=1	29	0.44	0.001	-1.2	3.1
Q12200	NPC1	NCR1	NPC intracellular sterol transporter 1-related protein 1 OS=Saccharomyces cerevisiae (strain ATCC 204508 / S288c) OX=559292 GN=NCR1 PE=1 SV=1	8	0.44	0.345	-1.2	0.5
P17505	MDHM	MDH1	Malate dehydrogenase, mitochondrial OS=Saccharomyces cerevisiae (strain ATCC 204508 / S288c) OX=559292 GN=MDH1 PE=1 SV=2	10	0.44	0.204	-1.2	0.7
P40582	GST1	GTT1	Glutathione S-transferase 1 OS=Saccharomyces cerevisiae (strain ATCC 204508 / S288c) OX=559292 GN=GTT1 PE=1 SV=1	4	0.44	0.002	-1.2	2.8
P16862	PFKA2	PFK2	ATP-dependent 6-phosphofructokinase subunit beta OS=Saccharomyces cerevisiae (strain ATCC 204508 / S288c) OX=559292 GN=PFK2 PE=1 SV=4	5	0.44	0.017	-1.2	1.8
P38011	GBLP	ASC1	Guanine nucleotide-binding protein subunit beta-like protein OS=Saccharomyces cerevisiae (strain ATCC 204508 / S288c) OX=559292 GN=ASC1 PE=1 SV=4	9	0.43	0.255	-1.2	0.6
P18962	DAP2	DAP2	Dipeptidyl aminopeptidase B OS=Saccharomyces cerevisiae (strain ATCC 204508 / S288c) OX=559292 GN=DAP2 PE=1 SV=2	15	0.43	0	-1.2	4
P46654	RSSA2	RPS0B	40S ribosomal protein S0-B OS=Saccharomyces cerevisiae (strain ATCC 204508 / S288c) OX=559292 GN=RPS0B PE=1 SV=2	5	0.43	0.009	-1.2	2
P07257	QCR2	QCR2	Cytochrome b-c1 complex subunit 2, mitochondrial OS=Saccharomyces cerevisiae (strain ATCC 204508 / S288c) OX=559292 GN=QCR2 PE=1 SV=1	8	0.43	0.008	-1.2	2.1
P32366	VA0D	VMA6	V-type proton ATPase subunit d OS=Saccharomyces cerevisiae (strain ATCC 204508 / S288c) OX=559292 GN=VMA6 PE=1 SV=2	54	0.43	0	-1.2	7.5
P00447	SODM	SOD2	Superoxide dismutase [Mn], mitochondrial OS=Saccharomyces cerevisiae (strain ATCC 204508 / S288c) OX=559292 GN=SOD2 PE=1 SV=1	3	0.43	0.063	-1.2	1.2
P07560	SEC4	SEC4	Ras-related protein SEC4 OS=Saccharomyces cerevisiae (strain ATCC 204508 / S288c) OX=559292 GN=SEC4 PE=1 SV=1	8	0.43	0.117	-1.2	0.9
P0C2H8	RL31A	RPL31A	60S ribosomal protein L31-A OS=Saccharomyces cerevisiae (strain ATCC 204508 / S288c) OX=559292 GN=RPL31A PE=1 SV=1	2	0.42	0.078	-1.2	1.1
P06105	SC160	SCP160	Protein SCP160 OS=Saccharomyces cerevisiae (strain ATCC 204508 / S288c) OX=559292 GN=SCP160 PE=1 SV=3	8	0.42	0.154	-1.2	0.8
P06367	RS14A	RPS14A	40S ribosomal protein S14-A OS=Saccharomyces cerevisiae (strain ATCC 204508 / S288c) OX=559292 GN=RPS14A PE=1 SV=5	2	0.42	0.014	-1.2	1.9
P05740	RL17A	RPL17A	60S ribosomal protein L17-A OS=Saccharomyces cerevisiae (strain ATCC 204508 / S288c) OX=559292 GN=RPL17A PE=1 SV=4	6	0.42	0.013	-1.2	1.9
P28834	IDH1	IDH1	Isocitrate dehydrogenase [NAD] subunit 1, mitochondrial OS=Saccharomyces cerevisiae (strain ATCC 204508 / S288c) OX=559292 GN=IDH1 PE=1 SV=2	7	0.42	0.276	-1.3	0.6
P0CX42	RL23B	RPL23B	60S ribosomal protein L23-B OS=Saccharomyces cerevisiae (strain ATCC 204508 / S288c) OX=559292 GN=RPL23B PE=1 SV=1	2	0.42	0.043	-1.3	1.4
Q00955	ACAC	ACC1	Acetyl-CoA carboxylase OS=Saccharomyces cerevisiae (strain ATCC 204508 / S288c) OX=559292 GN=ACC1 PE=1 SV=2	17	0.42	0.072	-1.3	1.1
P39522	ILV3	ILV3	Dihydroxy-acid dehydratase, mitochondrial OS=Saccharomyces cerevisiae (strain ATCC 204508 / S288c) OX=559292 GN=ILV3 PE=1 SV=2	14	0.41	0.203	-1.3	0.7
P47818	CCC1	CCC1	Protein CCC1 OS=Saccharomyces cerevisiae (strain ATCC 204508 / S288c) OX=559292 GN=CCC1 PE=1 SV=1	4	0.41	0.009	-1.3	2.1
P19657	PMA2	PMA2	Plasma membrane ATPase 2 OS=Saccharomyces cerevisiae (strain ATCC 204508 / S288c) OX=559292 GN=PMA2 PE=1 SV=3	99	0.41	0.497	-1.3	0.3
Q03640	TCB3	TCB3	Tricalbin-3 OS=Saccharomyces cerevisiae (strain ATCC 204508 / S288c) OX=559292 GN=TCB3 PE=1 SV=1	3	0.41	0.63	-1.3	0.2
P19882	HSP60	HSP60	Heat shock protein 60, mitochondrial OS=Saccharomyces cerevisiae (strain ATCC 204508 / S288c) OX=559292 GN=HSP60 PE=1 SV=1	28	0.41	0	-1.3	4.6
P0CX52	RS16B	RPS16B	40S ribosomal protein S16-B OS=Saccharomyces cerevisiae (strain ATCC 204508 / S288c) OX=559292 GN=RPS16B PE=1 SV=1	5	0.41	0.023	-1.3	1.6
P19073	CDC42	CDC42	Cell division control protein 42 OS=Saccharomyces cerevisiae (strain ATCC 204508 / S288c) OX=559292 GN=CDC42 PE=1 SV=2	3	0.41	0.504	-1.3	0.3
P19414	ACON	ACO1	Aconitate hydratase, mitochondrial OS=Saccharomyces cerevisiae (strain ATCC 204508 / S288c) OX=559292 GN=ACO1 PE=1 SV=2	17	0.4	0	-1.3	3.3
P32563	VPP1	VPH1	V-type proton ATPase subunit a, vacuolar isoform OS=Saccharomyces cerevisiae (strain ATCC 204508 / S288c) OX=559292 GN=VPH1 PE=1 SV=3	117	0.4	0	-1.3	7.9
P0CX32	RS24B	RPS24B	40S ribosomal protein S24-B OS=Saccharomyces cerevisiae (strain ATCC 204508 / S288c) OX=559292 GN=RPS24B PE=1 SV=1	3	0.4	0.216	-1.3	0.7
Q01855	RS15	RPS15	40S ribosomal protein S15 OS=Saccharomyces cerevisiae (strain ATCC 204508 / S288c) OX=559292 GN=RPS15 PE=1 SV=1	6	0.4	0.52	-1.3	0.3
Q07716	AIM6	AIM6	Altered inheritance of mitochondria protein 6 OS=Saccharomyces cerevisiae (strain ATCC 204508 / S288c) OX=559292 GN=AIM6 PE=1 SV=2	9	0.4	0.003	-1.3	2.5
P00950	PMG1	GPM1	Phosphoglycerate mutase 1 OS=Saccharomyces cerevisiae (strain ATCC 204508 / S288c) OX=559292 GN=GPM1 PE=1 SV=3	13	0.4	0.002	-1.3	2.7
P53622	COPA	COP1	Coatomer subunit alpha OS=Saccharomyces cerevisiae (strain ATCC 204508 / S288c) OX=559292 GN=COP1 PE=1 SV=2	3	0.4	0.587	-1.3	0.2
P07281	RS19B	RPS19B	40S ribosomal protein S19-B OS=Saccharomyces cerevisiae (strain ATCC 204508 / S288c) OX=559292 GN=RPS19B PE=1 SV=2	5	0.39	0.38	-1.3	0.4
P40185	MMF1	MMF1	Protein MMF1, mitochondrial OS=Saccharomyces cerevisiae (strain ATCC 204508 / S288c) OX=559292 GN=MMF1 PE=1 SV=1	6	0.39	0.001	-1.3	3.1
P32610	VATD	VMA8	V-type proton ATPase subunit D OS=Saccharomyces cerevisiae (strain ATCC 204508 / S288c) OX=559292 GN=VMA8 PE=1 SV=1	19	0.39	0	-1.3	3.4
P0CX30	RS23B	RPS23B	40S ribosomal protein S23-B OS=Saccharomyces cerevisiae (strain ATCC 204508 / S288c) OX=559292 GN=RPS23B PE=1 SV=1	4	0.39	0.14	-1.3	0.9
P00927	THDH	ILV1	Threonine dehydratase, mitochondrial OS=Saccharomyces cerevisiae (strain ATCC 204508 / S288c) OX=559292 GN=ILV1 PE=1 SV=2	8	0.39	0.002	-1.4	2.8
P26786	RS7A	RPS7A	40S ribosomal protein S7-A OS=Saccharomyces cerevisiae (strain ATCC 204508 / S288c) OX=559292 GN=RPS7A PE=1 SV=4	7	0.39	0.024	-1.4	1.6
P09232	PRTB	PRB1	Cerevisin OS=Saccharomyces cerevisiae (strain ATCC 204508 / S288c) OX=559292 GN=PRB1 PE=1 SV=1	48	0.39	0	-1.4	5.2
P40024	ARB1	ARB1	ABC transporter ATP-binding protein ARB1 OS=Saccharomyces cerevisiae (strain ATCC 204508 / S288c) OX=559292 GN=ARB1 PE=1 SV=1	6	0.38	0.593	-1.4	0.2
Q12078	SMF3	SMF3	Iron transporter SMF3 OS=Saccharomyces cerevisiae (strain ATCC 204508 / S288c) OX=559292 GN=SMF3 PE=1 SV=1	5	0.38	0.175	-1.4	0.8
P39109	YCFI	YCF1	Metal resistance protein YCF1 OS=Saccharomyces cerevisiae (strain ATCC 204508 / S288c) OX=559292 GN=YCF1 PE=1 SV=2	48	0.38	0	-1.4	12.7
P0CS90	HSP77	SSC1	Import motor subunit, mitochondrial OS=Saccharomyces cerevisiae (strain ATCC 204508 / S288c) OX=559292 GN=SSC1 PE=1 SV=1	23	0.38	0	-1.4	6.8
Q07825	FRA1	FRA1	Putative Xaa-Pro aminopeptidase FRA1 OS=Saccharomyces cerevisiae (strain ATCC 204508 / S288c) OX=559292 GN=FRA1 PE=1 SV=1	10	0.38	0.002	-1.4	2.6
P32386	YBT1	YBT1	ATP-dependent bile acid permease OS=Saccharomyces cerevisiae (strain ATCC 204508 / S288c) OX=559292 GN=YBT1 PE=1 SV=2	57	0.38	0	-1.4	8.4
P32589	HSP7F	SSE1	Heat shock protein homolog SSE1 OS=Saccharomyces cerevisiae (strain ATCC 204508 / S288c) OX=559292 GN=SSE1 PE=1 SV=4	12	0.38	0.03	-1.4	1.5
P37292	GLYM	SHM1	Serine hydroxymethyltransferase, mitochondrial OS=Saccharomyces cerevisiae (strain ATCC 204508 / S288c) OX=559292 GN=SHM1 PE=1 SV=2	10	0.38	0.085	-1.4	1.1
P05626	ATPF	ATP4	ATP synthase subunit 4, mitochondrial OS=Saccharomyces cerevisiae (strain ATCC 204508 / S288c) OX=559292 GN=ATP4 PE=1 SV=2	3	0.37	0.519	-1.4	0.3
P38911	FKBP3	FPR3	Peptidyl-prolyl cis-trans isomerase OS=Saccharomyces cerevisiae (strain ATCC 204508 / S288c) OX=559292 GN=FPR3 PE=1 SV=2	3	0.37	0.08	-1.4	1.1
P38711	RS27B	RPS27B	40S ribosomal protein S27-B OS=Saccharomyces cerevisiae (strain ATCC 204508 / S288c) OX=559292 GN=RPS27B PE=1 SV=1	3	0.37	0.063	-1.4	1.2
P06208	LEU1	LEU4	2-isopropylmalate synthase OS=Saccharomyces cerevisiae (strain ATCC 204508 / S288c) OX=559292 GN=LEU4 PE=1 SV=1	9	0.36	0.153	-1.5	0.8
P49167	RL38	RPL38	60S ribosomal protein L38 OS=Saccharomyces cerevisiae (strain ATCC 204508 / S288c) OX=559292 GN=RPL38 PE=1 SV=1	2	0.36	0.336	-1.5	0.5
P04449	RL24A	RPL24A	60S ribosomal protein L24-A OS=Saccharomyces cerevisiae (strain ATCC 204508 / S288c) OX=559292 GN=RPL24A PE=1 SV=1	3	0.36	0.041	-1.5	1.4
P02400	RLA4	RPP2B	60S acidic ribosomal protein P2-beta OS=Saccharomyces cerevisiae (strain ATCC 204508 / S288c) OX=559292 GN=RPP2B PE=1 SV=2	5	0.36	0.206	-1.5	0.7
P00925	ENO2	ENO2	Enolase 2 OS=Saccharomyces cerevisiae (strain ATCC 204508 / S288c) OX=559292 GN=ENO2 PE=1 SV=2	30	0.36	0	-1.5	4.7
P14540	ALF	FBA1	Fructose-bisphosphate aldolase OS=Saccharomyces cerevisiae (strain ATCC 204508 / S288c) OX=559292 GN=FBA1 PE=1 SV=3	18	0.35	0	-1.5	5.8
P25605	ILV6	ILV6	Acetolactate synthase small subunit, mitochondrial OS=Saccharomyces cerevisiae (strain ATCC 204508 / S288c) OX=559292 GN=ILV6 PE=1 SV=2	5	0.35	0.344	-1.5	0.5
P05030	PMA1	PMA1	Plasma membrane ATPase 1 OS=Saccharomyces cerevisiae (strain ATCC 204508 / S288c) OX=559292 GN=PMA1 PE=1 SV=2	141	0.35	0	-1.5	4.6
P00330	ADH1	ADH1	Alcohol dehydrogenase 1 OS=Saccharomyces cerevisiae (strain ATCC 204508 / S288c) OX=559292 GN=ADH1 PE=1 SV=5	19	0.34	0	-1.5	8.1
P38891	BCA1	BAT1	Branched-chain-amino-acid aminotransferase, mitochondrial OS=Saccharomyces cerevisiae (strain ATCC 204508 / S288c) OX=559292 GN=BAT1 PE=1 SV=1	7	0.34	0.01	-1.5	2
P28777	AROC	ARO2	Chorismate synthase OS=Saccharomyces cerevisiae (strain ATCC 204508 / S288c) OX=559292 GN=ARO2 PE=1 SV=1	5	0.34	0.261	-1.5	0.6
P15108	HSC82	HSC82	ATP-dependent molecular chaperone HSC82 OS=Saccharomyces cerevisiae (strain ATCC 204508 / S288c) OX=559292 GN=HSC82 PE=1 SV=4	13	0.34	0.039	-1.5	1.4
P0CX85	RL35B	RPL35B	60S ribosomal protein L35-B OS=Saccharomyces cerevisiae (strain ATCC 204508 / S288c) OX=559292 GN=RPL35B PE=1 SV=1	4	0.34	0.379	-1.6	0.4
Q06705	CSR1	CSR1	Phosphatidylinositol transfer protein CSR1 OS=Saccharomyces cerevisiae (strain ATCC 204508 / S288c) OX=559292 GN=CSR1 PE=1 SV=1	3	0.34	0.176	-1.6	0.8
P38701	RS20	RPS20	40S ribosomal protein S20 OS=Saccharomyces cerevisiae (strain ATCC 204508 / S288c) OX=559292 GN=RPS20 PE=1 SV=3	3	0.34	0.006	-1.6	2.2
P15646	FBRL	NOP1	rRNA 2'-O-methyltransferase fibrillarin OS=Saccharomyces cerevisiae (strain ATCC 204508 / S288c) OX=559292 GN=NOP1 PE=1 SV=1	5	0.34	0.265	-1.6	0.6
P47912	LCF4	FAA4	Long-chain-fatty-acid--CoA ligase 4 OS=Saccharomyces cerevisiae (strain ATCC 204508 / S288c) OX=559292 GN=FAA4 PE=1 SV=1	5	0.33	0.249	-1.6	0.6
P06169	PDC1	PDC1	Pyruvate decarboxylase isozyme 1 OS=Saccharomyces cerevisiae (strain ATCC 204508 / S288c) OX=559292 GN=PDC1 PE=1 SV=7	25	0.33	0	-1.6	5.7
P32324	EF2	EFT1; EFT2	Elongation factor 2 OS=Saccharomyces cerevisiae (strain ATCC 204508 / S288c) OX=559292 GN=EFT2 PE=1 SV=1	31	0.33	0	-1.6	5.9
P25371	ADP1	ADP1	Probable ATP-dependent permease OS=Saccharomyces cerevisiae (strain ATCC 204508 / S288c) OX=559292 GN=ADP1 PE=1 SV=2	12	0.32	0.007	-1.6	2.2
P28241	IDH2	IDH2	Isocitrate dehydrogenase [NAD] subunit 2, mitochondrial OS=Saccharomyces cerevisiae (strain ATCC 204508 / S288c) OX=559292 GN=IDH2 PE=1 SV=1	11	0.32	0.159	-1.6	0.8
Q08959	PGC1	PGC1	Phosphatidylglycerol phospholipase C OS=Saccharomyces cerevisiae (strain ATCC 204508 / S288c) OX=559292 GN=PGC1 PE=1 SV=1	2	0.32	0.526	-1.6	0.3
P34760	TSA1	TSA1	Peroxiredoxin TSA1 OS=Saccharomyces cerevisiae (strain ATCC 204508 / S288c) OX=559292 GN=TSA1 PE=1 SV=3	3	0.32	0.144	-1.6	0.8
P25340	ERG4	ERG4	Delta(24(24(1)))-sterol reductase ERG4 OS=Saccharomyces cerevisiae (strain ATCC 204508 / S288c) OX=559292 GN=ERG4 PE=1 SV=2	2	0.32	0.131	-1.7	0.9
P38143	GPX2	GPX2	Glutathione peroxidase-like peroxiredoxin 2 OS=Saccharomyces cerevisiae (strain ATCC 204508 / S288c) OX=559292 GN=GPX2 PE=1 SV=1	4	0.32	0.452	-1.7	0.3
Q12117	MRH1	MRH1	Protein MRH1 OS=Saccharomyces cerevisiae (strain ATCC 204508 / S288c) OX=559292 GN=MRH1 PE=1 SV=1	4	0.31	0.006	-1.7	2.3
P17064	FCY2	FCY2	Purine-cytosine permease FCY2 OS=Saccharomyces cerevisiae (strain ATCC 204508 / S288c) OX=559292 GN=FCY2 PE=1 SV=2	3	0.31	0.61	-1.7	0.2
P38720	6PGD1	GND1	6-phosphogluconate dehydrogenase, decarboxylating 1 OS=Saccharomyces cerevisiae (strain ATCC 204508 / S288c) OX=559292 GN=GND1 PE=1 SV=1	8	0.31	0.003	-1.7	2.6
P09624	DLDH	LPD1	Dihydrolipoyl dehydrogenase, mitochondrial OS=Saccharomyces cerevisiae (strain ATCC 204508 / S288c) OX=559292 GN=LPD1 PE=1 SV=1	10	0.31	0.216	-1.7	0.7
P07991	OAT	CAR2	Ornithine aminotransferase OS=Saccharomyces cerevisiae (strain ATCC 204508 / S288c) OX=559292 GN=CAR2 PE=1 SV=2	4	0.3	0.525	-1.7	0.3
P38081	YBQ6	MRX18	Uncharacterized glycosyl hydrolase YBR056W OS=Saccharomyces cerevisiae (strain ATCC 204508 / S288c) OX=559292 GN=YBR056W PE=1 SV=1	2	0.3	0.178	-1.7	0.7
P34227	PRX1	PRX1	Peroxiredoxin PRX1, mitochondrial OS=Saccharomyces cerevisiae (strain ATCC 204508 / S288c) OX=559292 GN=PRX1 PE=1 SV=1	4	0.3	0.307	-1.7	0.5
P38631	FKS1	FKS1	1,3-beta-glucan synthase component FKS1 OS=Saccharomyces cerevisiae (strain ATCC 204508 / S288c) OX=559292 GN=FKS1 PE=1 SV=2	47	0.3	0	-1.7	13.5
P20107	ZRC1	ZRC1	Vacuolar zinc transporter ZRC1 OS=Saccharomyces cerevisiae (strain ATCC 204508 / S288c) OX=559292 GN=ZRC1 PE=1 SV=2	11	0.29	0.326	-1.8	0.5
P14772	BPT1	BPT1	Bile pigment transporter 1 OS=Saccharomyces cerevisiae (strain ATCC 204508 / S288c) OX=559292 GN=BPT1 PE=1 SV=2	13	0.29	0	-1.8	4.9
P07342	ILVB	ILV2	Acetolactate synthase catalytic subunit, mitochondrial OS=Saccharomyces cerevisiae (strain ATCC 204508 / S288c) OX=559292 GN=ILV2 PE=1 SV=1	8	0.29	0.127	-1.8	0.9
Q06538	CSC1	CSC1	Calcium permeable stress-gated cation channel 1 OS=Saccharomyces cerevisiae (strain ATCC 204508 / S288c) OX=559292 GN=CSC1 PE=1 SV=1	4	0.29	0.054	-1.8	1.3
Q02753	RL21A	RPL21A	60S ribosomal protein L21-A OS=Saccharomyces cerevisiae (strain ATCC 204508 / S288c) OX=559292 GN=RPL21A PE=1 SV=1	3	0.29	0.044	-1.8	1.4
P53860	PDR16	PDR16	Phosphatidylinositol transfer protein PDR16 OS=Saccharomyces cerevisiae (strain ATCC 204508 / S288c) OX=559292 GN=PDR16 PE=1 SV=1	3	0.29	0.349	-1.8	0.5
P36017	VPS21	VPS21	Vacuolar protein sorting-associated protein 21 OS=Saccharomyces cerevisiae (strain ATCC 204508 / S288c) OX=559292 GN=VPS21 PE=1 SV=1	4	0.29	0.458	-1.8	0.3
P51996	YPT32	YPT32	GTP-binding protein YPT32/YPT11 OS=Saccharomyces cerevisiae (strain ATCC 204508 / S288c) OX=559292 GN=YPT32 PE=1 SV=3	6	0.28	0.027	-1.8	1.6
P40150	SSB2	SSB2	Ribosome-associated molecular chaperone SSB2 OS=Saccharomyces cerevisiae (strain ATCC 204508 / S288c) OX=559292 GN=SSB2 PE=1 SV=2	26	0.28	0.339	-1.9	0.5
P05759	RS31	RPS31	Ubiquitin-40S ribosomal protein S31 OS=Saccharomyces cerevisiae (strain ATCC 204508 / S288c) OX=559292 GN=RPS31 PE=1 SV=3	10	0.27	0.002	-1.9	2.7
P38013	AHP1	AHP1	Peroxiredoxin AHP1 OS=Saccharomyces cerevisiae (strain ATCC 204508 / S288c) OX=559292 GN=AHP1 PE=1 SV=4	2	0.27	0.162	-1.9	0.8
P00560	PGK	PGK1	Phosphoglycerate kinase OS=Saccharomyces cerevisiae (strain ATCC 204508 / S288c) OX=559292 GN=PGK1 PE=1 SV=2	29	0.27	0	-1.9	8.3
P27810	KTR1	KTR1	Alpha-1,2 mannosyltransferase KTR1 OS=Saccharomyces cerevisiae (strain ATCC 204508 / S288c) OX=559292 GN=KTR1 PE=1 SV=1	2	0.26	0.008	-1.9	2.1
P38219	OLA1	OLA1	Obg-like ATPase 1 OS=Saccharomyces cerevisiae (strain ATCC 204508 / S288c) OX=559292 GN=OLA1 PE=1 SV=1	4	0.25	0.266	-2	0.6
Q02725	VTC3	VTC3	Vacuolar transporter chaperone 3 complex subunit 3 OS=Saccharomyces cerevisiae (strain ATCC 204508 / S288c) OX=559292 GN=VTC3 PE=1 SV=1	2	0.25	0.214	-2	0.7
P02406	RL28	RPL28	60S ribosomal protein L28 OS=Saccharomyces cerevisiae (strain ATCC 204508 / S288c) OX=559292 GN=RPL28 PE=1 SV=3	4	0.25	0.014	-2	1.8
P42839	VNX1	VNX1	Low affinity vacuolar monovalent cation/H(+) antiporter OS=Saccharomyces cerevisiae (strain ATCC 204508 / S288c) OX=559292 GN=VNX1 PE=1 SV=1	3	0.25	0.29	-2	0.5
P16521	EF3A	YEF3	Elongation factor 3A OS=Saccharomyces cerevisiae (strain ATCC 204508 / S288c) OX=559292 GN=YEF3 PE=1 SV=4	27	0.25	0.005	-2	2.3
Q12108	RTC5	RTC5	Restriction of telomere capping protein 5 OS=Saccharomyces cerevisiae (strain ATCC 204508 / S288c) OX=559292 GN=RTC5 PE=1 SV=1	3	0.25	0.402	-2	0.4
Q12324	YVC1	YVC1	Calcium channel YVC1 OS=Saccharomyces cerevisiae (strain ATCC 204508 / S288c) OX=559292 GN=YVC1 PE=1 SV=2	2	0.25	0.072	-2	1.1
Q12697	YPK9	YPK9	Vacuolar cation-transporting ATPase YPK9 OS=Saccharomyces cerevisiae (strain ATCC 204508 / S288c) OX=559292 GN=YPK9 PE=1 SV=1	7	0.24	0.044	-2	1.4
P47075	VTC4	VTC4	Vacuolar transporter chaperone complex subunit 4 OS=Saccharomyces cerevisiae (strain ATCC 204508 / S288c) OX=559292 GN=VTC4 PE=1 SV=2	23	0.24	0	-2.1	5
P07245	C1TC	ADE3	C-1-tetrahydrofolate synthase, cytoplasmic OS=Saccharomyces cerevisiae (strain ATCC 204508 / S288c) OX=559292 GN=ADE3 PE=1 SV=1	18	0.24	0.093	-2.1	1
P32471	EF1B	EFB1	Elongation factor 1-beta OS=Saccharomyces cerevisiae (strain ATCC 204508 / S288c) OX=559292 GN=EFB1 PE=1 SV=4	5	0.23	0.132	-2.1	0.9
P40528	SYG1	SYG1	Protein SYG1 OS=Saccharomyces cerevisiae (strain ATCC 204508 / S288c) OX=559292 GN=SYG1 PE=1 SV=1	4	0.23	0.106	-2.1	1
Q12010	YPQ1	YPQ1	Probable vacuolar amino acid transporter YPQ1 OS=Saccharomyces cerevisiae (strain ATCC 204508 / S288c) OX=559292 GN=YPQ1 PE=1 SV=1	5	0.23	0.315	-2.1	0.5
P33302	PDR5	PDR5	Pleiotropic ABC efflux transporter of multiple drugs OS=Saccharomyces cerevisiae (strain ATCC 204508 / S288c) OX=559292 GN=PDR5 PE=1 SV=1	6	0.22	0.256	-2.2	0.6
P34240	ZRT3	ZRT3	Zinc-regulated transporter 3 OS=Saccharomyces cerevisiae (strain ATCC 204508 / S288c) OX=559292 GN=ZRT3 PE=1 SV=2	3	0.22	0.09	-2.2	1
P00549	KPYK1	CDC19	Pyruvate kinase 1 OS=Saccharomyces cerevisiae (strain ATCC 204508 / S288c) OX=559292 GN=CDC19 PE=1 SV=2	28	0.22	0	-2.2	10.1
P10592	HSP72	SSA2	Heat shock protein SSA2 OS=Saccharomyces cerevisiae (strain ATCC 204508 / S288c) OX=559292 GN=SSA2 PE=1 SV=3	31	0.21	0.258	-2.3	0.6
Q12230	LSP1	LSP1	Sphingolipid long chain base-responsive protein LSP1 OS=Saccharomyces cerevisiae (strain ATCC 204508 / S288c) OX=559292 GN=LSP1 PE=1 SV=1	3	0.21	0.379	-2.3	0.4
P13188	SYQ	GLN4	Glutamine--tRNA ligase OS=Saccharomyces cerevisiae (strain ATCC 204508 / S288c) OX=559292 GN=GLN4 PE=1 SV=2	3	0.21	0.201	-2.3	0.7
P38836	ECM14	ECM14	Inactive metallocarboxypeptidase ECM14 OS=Saccharomyces cerevisiae (strain ATCC 204508 / S288c) OX=559292 GN=ECM14 PE=1 SV=1	11	0.2	0.002	-2.3	2.8
P25694	CDC48	CDC48	Cell division control protein 48 OS=Saccharomyces cerevisiae (strain ATCC 204508 / S288c) OX=559292 GN=CDC48 PE=1 SV=3	4	0.2	0.127	-2.3	0.9
P43535	GCN20	GCN20	Protein GCN20 OS=Saccharomyces cerevisiae (strain ATCC 204508 / S288c) OX=559292 GN=GCN20 PE=1 SV=1	2	0.2	0.59	-2.3	0.2
P12866	STE6	STE6	Alpha-factor-transporting ATPase OS=Saccharomyces cerevisiae (strain ATCC 204508 / S288c) OX=559292 GN=STE6 PE=1 SV=1	2	0.2	0.031	-2.3	1.5
P07267	CARP	PEP4	Saccharopepsin OS=Saccharomyces cerevisiae (strain ATCC 204508 / S288c) OX=559292 GN=PEP4 PE=1 SV=1	113	0.2	0	-2.3	4.4
P37291	GLYC	SHM2	Serine hydroxymethyltransferase, cytosolic OS=Saccharomyces cerevisiae (strain ATCC 204508 / S288c) OX=559292 GN=SHM2 PE=1 SV=2	7	0.19	0.123	-2.4	0.9
Q08245	ZEO1	ZEO1	Protein ZEO1 OS=Saccharomyces cerevisiae (strain ATCC 204508 / S288c) OX=559292 GN=ZEO1 PE=1 SV=3	8	0.19	0.133	-2.4	0.9
P43585	VTC2	VTC2	Vacuolar transporter chaperone complex subunit 2 OS=Saccharomyces cerevisiae (strain ATCC 204508 / S288c) OX=559292 GN=VTC2 PE=1 SV=1	4	0.19	0.009	-2.4	2.1
P36013	MAOM	MAE1	NAD-dependent malic enzyme, mitochondrial OS=Saccharomyces cerevisiae (strain ATCC 204508 / S288c) OX=559292 GN=MAE1 PE=1 SV=1	8	0.18	0.256	-2.5	0.6
P80210	PURA	ADE12	Adenylosuccinate synthetase OS=Saccharomyces cerevisiae (strain ATCC 204508 / S288c) OX=559292 GN=ADE12 PE=1 SV=3	8	0.17	0	-2.5	4.4
P38196	FUI1	FUI1	Uridine permease OS=Saccharomyces cerevisiae (strain ATCC 204508 / S288c) OX=559292 GN=FUI1 PE=1 SV=1	3	0.17	0.259	-2.5	0.6
P27476	NSR1	NSR1	Nuclear localization sequence-binding protein OS=Saccharomyces cerevisiae (strain ATCC 204508 / S288c) OX=559292 GN=NSR1 PE=1 SV=1	7	0.17	0.253	-2.6	0.6
P40152	PPN2	PPN2	Zinc-dependent endopolyphosphatase OS=Saccharomyces cerevisiae (strain ATCC 204508 / S288c) OX=559292 GN=PPN2 PE=1 SV=1	3	0.17	0.039	-2.6	1.4
P01123	YPT1	YPT1	GTP-binding protein YPT1 OS=Saccharomyces cerevisiae (strain ATCC 204508 / S288c) OX=559292 GN=YPT1 PE=1 SV=2	8	0.15	0.003	-2.7	2.5
Q12408	NPC2	NPC2	Phosphatidylglycerol/phosphatidylinositol transfer protein OS=Saccharomyces cerevisiae (strain ATCC 204508 / S288c) OX=559292 GN=NPC2 PE=1 SV=1	15	0.15	0.011	-2.7	1.9
Q04991	FMP42	FMP42	Protein FMP42 OS=Saccharomyces cerevisiae (strain ATCC 204508 / S288c) OX=559292 GN=FMP42 PE=1 SV=1	3	0.15	0.001	-2.7	3
P35169	TOR1	TOR1	Serine/threonine-protein kinase TOR1 OS=Saccharomyces cerevisiae (strain ATCC 204508 / S288c) OX=559292 GN=TOR1 PE=1 SV=3	3	0.15	0.055	-2.8	1.3
P37302	APE3	APE3	Aminopeptidase Y OS=Saccharomyces cerevisiae (strain ATCC 204508 / S288c) OX=559292 GN=APE3 PE=1 SV=1	104	0.14	0	-2.9	12.4
P40061	TSC11	TSC11	Target of rapamycin complex 2 subunit TSC11 OS=Saccharomyces cerevisiae (strain ATCC 204508 / S288c) OX=559292 GN=TSC11 PE=1 SV=1	2	0.13	0.475	-2.9	0.3
P48813	GNP1	GNP1	High-affinity glutamine permease OS=Saccharomyces cerevisiae (strain ATCC 204508 / S288c) OX=559292 GN=GNP1 PE=1 SV=2	2	0.12	0.085	-3	1.1
P27514	PHO91	PHO91	Low-affinity phosphate transporter PHO91 OS=Saccharomyces cerevisiae (strain ATCC 204508 / S288c) OX=559292 GN=PHO91 PE=1 SV=2	12	0.12	0.002	-3	2.6
P21264	PUR6	ADE2	Phosphoribosylaminoimidazole carboxylase OS=Saccharomyces cerevisiae (strain ATCC 204508 / S288c) OX=559292 GN=ADE2 PE=1 SV=1	12	0.11	0	-3.1	5.2
P36008	EF1G2	TEF4	Elongation factor 1-gamma 2 OS=Saccharomyces cerevisiae (strain ATCC 204508 / S288c) OX=559292 GN=TEF4 PE=1 SV=1	4	0.11	0.055	-3.2	1.3
P53388	DIP5	DIP5	Dicarboxylic amino acid permease OS=Saccharomyces cerevisiae (strain ATCC 204508 / S288c) OX=559292 GN=DIP5 PE=1 SV=1	4	0.1	0.101	-3.3	1
Q06689	YL413	INA1	Cell membrane protein YLR413W OS=Saccharomyces cerevisiae (strain ATCC 204508 / S288c) OX=559292 GN=YLR413W PE=1 SV=1	2	0.1	0.053	-3.3	1.3
P32568	SNQ2	SNQ2	Protein SNQ2 OS=Saccharomyces cerevisiae (strain ATCC 204508 / S288c) OX=559292 GN=SNQ2 PE=1 SV=2	2	0.1	0.055	-3.4	1.3
P38109	ATG42	ATG42	Vacuolar serine-type carboxypeptidase ATG42 OS=Saccharomyces cerevisiae (strain ATCC 204508 / S288c) OX=559292 GN=ATG42 PE=1 SV=1	4	0.09	0.001	-3.5	2.8
P00729	CBPY	PRC1	Carboxypeptidase Y OS=Saccharomyces cerevisiae (strain ATCC 204508 / S288c) OX=559292 GN=PRC1 PE=1 SV=1	20	0.08	0.002	-3.7	2.7
P32939	YPT7	YPT7	Ypt/Rab-type GTPase YPT7 OS=Saccharomyces cerevisiae (strain ATCC 204508 / S288c) OX=559292 GN=YPT7 PE=1 SV=1	10	0.07	0.001	-3.8	3.2
P53273	YG35	VSB1	Uncharacterized vacuolar membrane protein YGR125W OS=Saccharomyces cerevisiae (strain ATCC 204508 / S288c) OX=559292 GN=YGR125W PE=1 SV=1	2	0.07	0.145	-3.9	0.8
P38077	ATPG	ATP3	ATP synthase subunit gamma, mitochondrial OS=Saccharomyces cerevisiae (strain ATCC 204508 / S288c) OX=559292 GN=ATP3 PE=1 SV=1	3	0.06	0.04	-4	1.4
P32791	FRE1	FRE1	Ferric/cupric reductase transmembrane component 1 OS=Saccharomyces cerevisiae (strain ATCC 204508 / S288c) OX=559292 GN=FRE1 PE=1 SV=1	15	0.06	0	-4.1	5.2
P22147	XRN1	XRN1	5'-3' exoribonuclease 1 OS=Saccharomyces cerevisiae (strain ATCC 204508 / S288c) OX=559292 GN=XRN1 PE=1 SV=1	2	0.05	0.253	-4.2	0.6
Q05506	SYRC	YDR341C	Arginine--tRNA ligase, cytoplasmic OS=Saccharomyces cerevisiae (strain ATCC 204508 / S288c) OX=559292 GN=YDR341C PE=1 SV=1	4	0.05	0.05	-4.4	1.3
P38873	KOG1	KOG1	Target of rapamycin complex 1 subunit KOG1 OS=Saccharomyces cerevisiae (strain ATCC 204508 / S288c) OX=559292 GN=KOG1 PE=1 SV=2	2	0.05	0.013	-4.5	1.9
P21576	VPS1	VPS1	Vacuolar protein sorting-associated protein 1 OS=Saccharomyces cerevisiae (strain ATCC 204508 / S288c) OX=559292 GN=VPS1 PE=1 SV=2	17	0.04	0	-4.6	5.6
P23644	TOM40	TOM40	Mitochondrial import receptor subunit TOM40 OS=Saccharomyces cerevisiae (strain ATCC 204508 / S288c) OX=559292 GN=TOM40 PE=1 SV=1	2	0.01	0.014	-6.6	1.9
P32861	UGPA1	UGP1	UTP--glucose-1-phosphate uridylyltransferase OS=Saccharomyces cerevisiae (strain ATCC 204508 / S288c) OX=559292 GN=UGP1 PE=1 SV=1	3	0.01	0.014	-6.6	1.9
