## Supplementary material for "Vacuolar protein sorting-associated protein 1 (Vps1) has membrane constricting and severing abilities required for endosomal protein trafficking": Table S2

### Sheet: Sheet1
Table S2
GO version 2025-03-16
These 53 identifier(s) represent valid gene names that either could not be mapped to terms in the current GO slim set or are currently annotated to the root node for the slim set being used: SEC53 RPL5 RPL38 RPL35B RPL34A EFT1 RPL4A RPS8B COP1 RPL11B RPL19B RPL13A RPL27B RPS4B RPS3 RPL2B RPS0B RPS24B AIM6 RPS10A RPL21A RPL10 RPL1B RPS14A RPS12 RPS9B RPS2 RPS26B RPL12B RPL8B RPL22A RPL31A RPS5 RPS…
GO Term (GO ID)	Genes Annotated to the GO Term	GO Term Usage in Gene List	Frequency (%)	Genome Frequency of Use	Frequency (%)	Enrichment
ribosome (GO:0005840)	PAB1, TEF4, YEF3	3 of 284 genes	1.06	6 of 6485 annotated genes	0.09	11.7778
vacuole (GO:0005773)	ADP1, AMS1, APE1, APE3, APE4, ATG27, ATG42, BGL2, BPT1, CCC1, CDC42, CPS1, DAP2, DIP5, DPP1, ECM14, EGO2, ENO1, ENO2, ERV25, FCY2, FET5, FMP42, FUI1, INA1, KOG1, KTR1, NCR1, NPC2, PEP1, PEP4, PFF1, PHO8, PHO91, PMC1, PPN1, PPN2, PRB1, PRC1, RHO1, RNY1, RPP2B, RTC5, SCP160, SCW4, SEC17, SEC24, SMF3, SSA2, STE6, SYG1, TOR1, VAC8, VMA1, VMA10, VMA13, VMA2, VMA4, VMA5, VMA6, VMA7, VMA8, VNX1, VPH1, V…	80 of 284 genes	28.17	468 of 6485 annotated genes	7.22	3.90166
endomembrane system (GO:0012505)	DPM1, KRE6, SCP160, SEC4	4 of 284 genes	1.41	28 of 6485 annotated genes	0.43	3.27907
plasma membrane (GO:0005886)	ADH1, AHP1, CDC19, CDC42, DIP5, DNF2, ENO1, ENO2, FAA1, FAA4, FCY2, FKS1, FRE1, FUI1, GAS1, GTT1, HSC82, HXT3, IMD3, INA1, KOG1, KRE6, LEM3, LSP1, MRH1, NEO1, PDR12, PDR16, PDR5, PGK1, PIL1, PMA1, PMA2, RHO1, SEC4, SHM2, SNQ2, SSA2, SSB2, STE6, SYG1, TDH3, TOH1, TOR1, TSC11, UGP1, XRN1, YJU3, ZEO1	49 of 284 genes	17.25	384 of 6485 annotated genes	5.92	2.91385
membrane (GO:0016020)	ACC1, ADP1, AMS1, ATG27, ATP1, ATP3, ATP4, AYR1, BPT1, CBR1, CCC1, CDC42, CDC48, CSR1, DAP2, DHH1, DIP5, DPM1, DPP1, EGO2, EHT1, ERG27, ERG4, ERG6, FAA1, FCY2, FET5, FMP42, GAS1, GTT1, KOG1, KRE6, KTR1, LSP1, NCR1, NEO1, PCS60, PFF1, PHO8, PHO91, PIL1, PMA1, PMC1, PPN1, PPN2, QCR2, RHO1, RTC5, SCP160, SEC17, SEC24, SEC4, SMF3, SSA2, SYG1, TOM40, TOR1, URA2, VAC8, VMA1, VMA10, VMA13, VMA2, VMA4, V…	91 of 284 genes	32.04	890 of 6485 annotated genes	13.72	2.33528
cytoplasmic vesicle (GO:0031410)	ATG27, ERV25, GAS1, KRE6, SEC4, YPT1	6 of 284 genes	2.11	65 of 6485 annotated genes	1	2.11
mitochondrion (GO:0005739)	ACC1, ACO1, ADH3, ALD4, ATG27, ATP1, ATP3, ATP4, AYR1, CBR1, CDC48, CIT1, CSR1, DPM1, DUG1, EHT1, ENO1, ENO2, ERG6, FAA1, FBA1, FKS1, FMP42, GAS1, GLN4, GLR1, GND1, GNP1, GPM1, GTT1, GUS1, HSC82, HSP26, HSP60, HTS1, IDH1, IDH2, IDP1, ILV1, ILV2, ILV3, ILV5, ILV6, KOG1, LAT1, LEU4, LPD1, LSP1, MAE1, MDH1, MMF1, MRH1, NSR1, PDA1, PDB1, PDR5, PEP4, PGC1, PGK1, PIL1, PMA1, PMA2, PRX1, QCR2, RHO1, RPS…	88 of 284 genes	30.99	1141 of 6485 annotated genes	17.59	1.7618
mitochondrial envelope (GO:0005740)	AYR1, CBR1, DPM1, EHT1, ERG27, ERG6, FAA1, GPM1, GTT1, LSP1, MRX18, PIL1, QCR2, RHO1, SEC4, TOM40, VPS1, VPS21, YJU3, YPT32, YPT7, ZEO1	22 of 284 genes	7.75	294 of 6485 annotated genes	4.53	1.71082
extracellular region (GO:0005576)	RNY1, SCW4, SSA2	3 of 284 genes	1.06	42 of 6485 annotated genes	0.65	1.63077
cell wall (GO:0005618)	BGL2, GAS1, SCW4, SSA2, TDH3, TOH1, UTR2	7 of 284 genes	2.46	100 of 6485 annotated genes	1.54	1.5974
Golgi apparatus (GO:0005794)	ATG27, CCC1, KTR1, NEO1, PEP1, RHO1, STE6, STV1, TOR1, YPT1, YPT32	11 of 284 genes	3.87	168 of 6485 annotated genes	2.59	1.49421
endoplasmic reticulum (GO:0005783)	ACC1, ADP1, AYR1, BPT1, CDC48, CPR5, DNF2, DPM1, ERG1, ERG27, ERG4, ERG6, FAA1, FET5, GNP1, GTT1, KAR2, KRE6, LEM3, MRH1, NCR1, PDI1, PEP4, PRC1, RHO1, SCP160, SEC4, SEC63, TCB3, TOH1, VNX1, VTC2, VTC3, VTC4, YBT1, YJU3, YPQ1, YPT1, ZRT3	39 of 284 genes	13.73	613 of 6485 annotated genes	9.45	1.45291
cytoskeleton (GO:0005856)	ACT1, CDC42, FKS1, UTR2, VPS1	5 of 284 genes	1.76	90 of 6485 annotated genes	1.39	1.26619
cytoplasm (GO:0005737)	ADE12, ADE2, ADE3, ADH1, ADP1, AHP1, APE1, APE4, ARB1, ARO2, ASC1, ATG27, AYR1, CAR2, CDC19, CPR5, DED1, DHH1, DUG1, ENO1, FAA4, FBA1, FRA1, GLR1, GND1, GPX2, GUS1, HSC82, HSP26, HTS1, IDH1, IDH2, IMD3, IPP1, KRS1, LEM3, LEU4, LPD1, LSP1, LYS1, MRX18, OLA1, PAB1, PCS60, PDC1, PDR16, PGK1, PIL1, PNC1, PRC1, RPL17A, RPP0, RPS31, RPS6B, RTC5, SAM1, SCP160, SHM2, SSA2, SSB2, SSE1, TDH3, TIF1, TMA19, …	77 of 284 genes	27.11	1591 of 6485 annotated genes	24.53	1.10518
site of polarized growth (GO:0030427)	ACT1, CDC42, CDC48, DNF2, FKS1, GNP1, KRE6, RHO1, SEC4, SHM2, STE6, UTR2, YPT32	13 of 284 genes	4.58	275 of 6485 annotated genes	4.24	1.08019
peroxisome (GO:0005777)	GLR1, MDH3, PCS60, PNC1, RHO1, VPS1	6 of 284 genes	2.11	129 of 6485 annotated genes	1.99	1.0603
cell cortex (GO:0005938)	ACT1, CDC42, FKS1, TCB3, UTR2, VPS1	6 of 284 genes	2.11	133 of 6485 annotated genes	2.05	1.02927
cellular bud (GO:0005933)	ACT1, CDC42, DNF2, FKS1, GNP1, KRE6, RHO1, SEC4, TCB3, UTR2, YPT32	11 of 284 genes	3.87	249 of 6485 annotated genes	3.84	1.00781
nucleolus (GO:0005730)	FPR3, NOP1, NSR1, RPL14B, RPL16A, RPL16B, SIS1	7 of 284 genes	2.46	300 of 6485 annotated genes	4.63	0.531317
chromosome (GO:0005694)	CDC48	1 of 284 genes	0.35	66 of 6485 annotated genes	1.02	0.343137
nucleus (GO:0005634)	ADE3, ARB1, CAR2, CBR1, CDC48, DED1, FPR3, GAS1, GLR1, GPX2, HSP26, IPP1, NSR1, PAB1, PDC1, PNC1, PPN1, RPL23B, RPL28, SIS1, TDH3, TOR1, XRN1	23 of 284 genes	8.1	1533 of 6485 annotated genes	23.64	0.34264
