## Supplementary material for "Vacuolar protein sorting-associated protein 1 (Vps1) has membrane constricting and severing abilities required for endosomal protein trafficking": Table S3

### Sheet: Sheet1
Table S3
GO version 2025-03-16
These 23 identifier(s) represent valid gene names that either could not be mapped to terms in the current GO slim set or are currently annotated to the root node for the slim set being used: FMP42 MRX18 VTC4 VMA6 APE3 YFR006W MRH1 SHM2 SCW4 INA1 PDR12 STE6 AIM6 PFF1 YBT1 SOD2 RTC5 PRX1 CPR5 GTT1 ECM14 YNL208W SYG1
GO Term (GO ID)	Genes Annotated to the GO Term	GO Term Usage in Gene List	Frequency (%)	Genome Frequency of Use	Freequency (%)	Enrichment
cytoplasmic translation (GO:0002181)	DED1, RPL11B, RPL17A, RPL19B, RPL21A, RPL23B, RPL28, RPL2B, RPL31A, RPL34A, RPL35B, RPL38, RPL5, RPP2A, RPP2B, RPS0B, RPS14A, RPS15, RPS17B, RPS18B, RPS1B, RPS24B, RPS26B, RPS3, RPS4B, RPS7A, SSB2, TMA19	28 of 189 genes	14.81	169 of 6489 annotated genes	2.6	5.7
ribosomal subunit export from nucleus (GO:0000054)	ARB1, RPS0B, RPS15, RPS18B, RPS19B, RPS2, RPS26B, RPS3, RPS5, SSB2	10 of 189 genes	5.29	67 of 6489 annotated genes	1.03	5.14
ribosome assembly (GO:0042255)	NSR1, RPL11B, RPL3, RPL5, RPS0B, RPS12, RPS14A, RPS17B, RPS26B, RPS27B, RPS31	11 of 189 genes	5.82	77 of 6489 annotated genes	1.19	4.89
ribosomal small subunit biogenesis (GO:0042274)	NSR1, RPS0B, RPS12, RPS14A, RPS16B, RPS17B, RPS18B, RPS19B, RPS1B, RPS20, RPS23B, RPS24B, RPS27B, RPS31, RPS5, RPS6B, RPS8B	17 of 189 genes	8.99	135 of 6489 annotated genes	2.08	4.32
organelle fusion (GO:0048284)	BPT1, CDC42, CDC48, ENO2, SEC4, VAC8, VTC2, VTC3, YCF1, YPT1, YPT7	11 of 189 genes	5.82	98 of 6489 annotated genes	1.51	3.85
amino acid metabolic process (GO:0006520)	ADH1, ARO2, ASC1, CAR2, IDH1, IDH2, ILV1, ILV2, ILV3, ILV5, ILV6, LEU4, LPD1, LYS1, MAE1, MMF1, PDC1	17 of 189 genes	8.99	157 of 6489 annotated genes	2.42	3.71
vacuole organization (GO:0007033)	BPT1, CDC42, ENO2, VAC8, VPS1, VPS21, VTC2, VTC3, YCF1, YPT1, YPT7	11 of 189 genes	5.82	102 of 6489 annotated genes	1.57	3.71
generation of precursor metabolites and energy (GO:0006091)	ADH1, CDC19, ENO2, FBA1, GND1, GPM1, PDC1, PGK1, UGP1	9 of 189 genes	4.76	84 of 6489 annotated genes	1.29	3.69
monoatomic ion transport (GO:0006811)	BPT1, CCC1, FRE1, PMA1, PMA2, SMF3, VNX1, YVC1, ZRT3	9 of 189 genes	4.76	99 of 6489 annotated genes	1.53	3.11
amino acid transport (GO:0006865)	DIP5, GNP1, VSB1, YPQ1	4 of 189 genes	2.12	45 of 6489 annotated genes	0.69	3.07
nucleobase-containing small molecule metabolic process (GO:0055086)	ADE12, ADE2, ADE3, ATP3, ATP4, CDC19, ENO2, FAA4, FBA1, GND1, GPM1, PGK1, PHO8, PNC1, UGP1	15 of 189 genes	7.94	178 of 6489 annotated genes	2.74	2.9
tRNA aminoacylation for protein translation (GO:0006418)	GLN4, HTS1, YDR341C	3 of 189 genes	1.59	36 of 6489 annotated genes	0.55	2.89
translational initiation (GO:0006413)	DED1, PAB1, RPL24A, RPS16B, TOR1, XRN1	6 of 189 genes	3.17	73 of 6489 annotated genes	1.12	2.83
response to heat (GO:0009408)	HSC82, LSP1, OLA1, TOR1, TSA1, YDJ1	6 of 189 genes	3.17	77 of 6489 annotated genes	1.19	2.66
lipid transport (GO:0006869)	CSR1, FAA4, NCR1, NPC2, PDR16, TCB3	6 of 189 genes	3.17	78 of 6489 annotated genes	1.2	2.64
cellular respiration (GO:0045333)	ACO1, IDH1, IDH2, LPD1, MDH1, QCR2	6 of 189 genes	3.17	86 of 6489 annotated genes	1.33	2.38
protein folding (GO:0006457)	HSC82, HSP60, SSA2, SSB2, SSE1, TSA1, YDJ1	7 of 189 genes	3.7	101 of 6489 annotated genes	1.56	2.37
intracellular monoatomic ion homeostasis (GO:0006873)	CCC1, PDR5, SMF3, SNQ2, VMA8, VPH1, YVC1, ZRC1, ZRT3	9 of 189 genes	4.76	132 of 6489 annotated genes	2.03	2.34
monocarboxylic acid metabolic process (GO:0032787)	ACC1, CDC19, CSR1, ENO2, FBA1, GPM1, LPD1, MAE1, PGK1	9 of 189 genes	4.76	132 of 6489 annotated genes	2.03	2.34
exocytosis (GO:0006887)	CDC42, SEC4, YPT32	3 of 189 genes	1.59	44 of 6489 annotated genes	0.68	2.34
rRNA processing (GO:0006364)	NOP1, NSR1, RPL17A, RPL3, RPL35B, RPS0B, RPS12, RPS14A, RPS16B, RPS18B, RPS1B, RPS20, RPS23B, RPS24B, RPS26B, RPS27B, RPS31, RPS5, RPS6B, RPS8B, SSB2, XRN1	22 of 189 genes	11.64	329 of 6489 annotated genes	5.07	2.3
response to starvation (GO:0042594)	ATG42, KOG1, PPN2, PRC1, SSA2, SSB2, TOR1, XRN1, YDJ1	9 of 189 genes	4.76	135 of 6489 annotated genes	2.08	2.29
transmembrane transport (GO:0055085)	ADP1, FCY2, FUI1, GNP1, HSP60, LYS1, PDR5, PHO91, PMA1, PMA2, SSA2, TOM40, VNX1, VSB1, YCF1, YPK9, YPQ1, YVC1	18 of 189 genes	9.52	278 of 6489 annotated genes	4.28	2.22
membrane fusion (GO:0061025)	CDC48, SEC4, YPT1	3 of 189 genes	1.59	48 of 6489 annotated genes	0.74	2.15
carbohydrate metabolic process (GO:0005975)	ADH1, CDC19, ENO2, FBA1, FKS1, GPM1, PDC1, PGK1, TSA1, UGP1	10 of 189 genes	5.29	160 of 6489 annotated genes	2.47	2.14
endosomal transport (GO:0016197)	CDC48, VPS21, YPT1, YPT32, YPT7	5 of 189 genes	2.65	87 of 6489 annotated genes	1.34	1.98
protein targeting (GO:0006605)	APE1, PEP4, SSA2, VAC8, VPS1, VPS21, YDJ1, YPT1, YPT7	9 of 189 genes	4.76	171 of 6489 annotated genes	2.64	1.8
sno(s)RNA processing (GO:0043144)	NOP1, XRN1	2 of 189 genes	1.06	38 of 6489 annotated genes	0.59	1.8
organelle inheritance (GO:0048308)	VAC8, VPS21, YPT7	3 of 189 genes	1.59	58 of 6489 annotated genes	0.89	1.79
response to oxidative stress (GO:0006979)	AHP1, GND1, GPX2, TOR1, TSA1	5 of 189 genes	2.65	101 of 6489 annotated genes	1.56	1.7
endocytosis (GO:0006897)	FKS1, LSP1, VPS1, VPS21, YPT7	5 of 189 genes	2.65	103 of 6489 annotated genes	1.59	1.67
ribosomal large subunit biogenesis (GO:0042273)	RPL11B, RPL17A, RPL3, RPL35B, RPL5, RPS26B	6 of 189 genes	3.17	126 of 6489 annotated genes	1.94	1.63
vesicle organization (GO:0016050)	SEC4, VAC8, VPS21, YPT1	4 of 189 genes	2.12	87 of 6489 annotated genes	1.34	1.58
regulation of translation (GO:0006417)	ASC1, DED1, EFB1, EFT1, GCN20, PAB1, RPS2	7 of 189 genes	3.7	153 of 6489 annotated genes	2.36	1.57
organelle assembly (GO:0070925)	PMA1, VAC8, VPS1, VPS21, YPT1	5 of 189 genes	2.65	116 of 6489 annotated genes	1.79	1.48
response to chemical (GO:0042221)	AHP1, ASC1, CCC1, CDC42, CDC48, FRA1, GND1, GPX2, PDR16, PDR5, SCP160, TOR1, TSA1, VPH1, XRN1, YCF1, YDJ1	17 of 189 genes	8.99	414 of 6489 annotated genes	6.38	1.41
protein maturation (GO:0051604)	ATG42, DAP2, HSP60, PRC1	4 of 189 genes	2.12	99 of 6489 annotated genes	1.53	1.39
RNA catabolic process (GO:0006401)	ASC1, CDC48, PAB1, RPS3, XRN1, YPT1	6 of 189 genes	3.17	162 of 6489 annotated genes	2.5	1.27
peroxisome organization (GO:0007031)	LYS1, VPS1	2 of 189 genes	1.06	57 of 6489 annotated genes	0.88	1.2
lipid metabolic process (GO:0006629)	ACC1, CSR1, ERG4, FAA4, NCR1, PDR16, PGC1, TCB3, TOR1, TSC11	10 of 189 genes	5.29	297 of 6489 annotated genes	4.58	1.16
nucleobase-containing compound transport (GO:0015931)	FCY2, FUI1, SSA2, YDJ1	4 of 189 genes	2.12	121 of 6489 annotated genes	1.86	1.14
regulation of transport (GO:0051049)	CDC42, FKS1, PHO91	3 of 189 genes	1.59	96 of 6489 annotated genes	1.48	1.07
regulation of organelle organization (GO:0033043)	CDC42, CDC48, EFB1, ENO2, FPR3, XRN1, YPT7	7 of 189 genes	3.7	227 of 6489 annotated genes	3.5	1.06
Golgi vesicle transport (GO:0048193)	COP1, CSR1, SEC4, VPS21, YPT1, YPT32	6 of 189 genes	3.17	194 of 6489 annotated genes	2.99	1.06
protein phosphorylation (GO:0006468)	TOR1	1 of 189 genes	0.53	35 of 6489 annotated genes	0.54	0.98
translational elongation (GO:0006414)	ASC1, EFB1, EFT1, GCN20, RPL24A, RPL3, SSB2, TEF4, YEF3	9 of 189 genes	4.76	336 of 6489 annotated genes	5.18	0.92
DNA damage response (GO:0006974)	TOR1, TSA1	2 of 189 genes	1.06	79 of 6489 annotated genes	1.22	0.87
regulation of cell cycle (GO:0051726)	CDC42, FPR3, PDR16, TOR1, TSA1, XRN1	6 of 189 genes	3.17	245 of 6489 annotated genes	3.78	0.84
telomere organization (GO:0032200)	HSC82, XRN1	2 of 189 genes	1.06	86 of 6489 annotated genes	1.33	0.8
oligosaccharide metabolic process (GO:0009311)	UGP1	1 of 189 genes	0.53	43 of 6489 annotated genes	0.66	0.8
response to osmotic stress (GO:0006970)	VPH1, XRN1	2 of 189 genes	1.06	88 of 6489 annotated genes	1.36	0.78
proteolysis involved in protein catabolic process (GO:0051603)	CDC48, PEP4, SSA2, SSE1, YDJ1	5 of 189 genes	2.65	225 of 6489 annotated genes	3.47	0.76
sporulation (GO:0043934)	PDR16, PRB1, SEC4	3 of 189 genes	1.59	138 of 6489 annotated genes	2.13	0.75
mitochondrion organization (GO:0007005)	ACO1, CDC48, HSP60, ILV5	4 of 189 genes	2.12	196 of 6489 annotated genes	3.02	0.7
nucleus organization (GO:0006997)	CDC42, PNC1	2 of 189 genes	1.06	100 of 6489 annotated genes	1.54	0.69
cytoskeleton organization (GO:0007010)	CDC42, CDC48, EFB1, TSC11, VPS1	5 of 189 genes	2.65	252 of 6489 annotated genes	3.88	0.68
cell budding (GO:0007114)	CDC42	1 of 189 genes	0.53	51 of 6489 annotated genes	0.79	0.67
organelle fission (GO:0048285)	CDC42, FPR3, SCP160, VPS1	4 of 189 genes	2.12	226 of 6489 annotated genes	3.48	0.61
regulation of DNA metabolic process (GO:0051052)	PNC1, XRN1	2 of 189 genes	1.06	115 of 6489 annotated genes	1.77	0.6
meiotic cell cycle (GO:0051321)	FPR3, PDR16, SCP160, SEC4, TOR1	5 of 189 genes	2.65	290 of 6489 annotated genes	4.47	0.59
cell wall organization or biogenesis (GO:0071554)	TOR1, TSC11, ZEO1	3 of 189 genes	1.59	175 of 6489 annotated genes	2.7	0.59
invasive growth in response to glucose limitation (GO:0001403)	CDC42	1 of 189 genes	0.53	60 of 6489 annotated genes	0.92	0.58
peptidyl-amino acid modification (GO:0018193)	TOR1	1 of 189 genes	0.53	63 of 6489 annotated genes	0.97	0.55
protein glycosylation (GO:0006486)	KTR1	1 of 189 genes	0.53	65 of 6489 annotated genes	1	0.53
transcription by RNA polymerase I (GO:0006360)	TOR1	1 of 189 genes	0.53	69 of 6489 annotated genes	1.06	0.5
DNA-templated transcription initiation (GO:0006352)	XRN1	1 of 189 genes	0.53	71 of 6489 annotated genes	1.09	0.49
pseudohyphal growth (GO:0007124)	CDC42	1 of 189 genes	0.53	77 of 6489 annotated genes	1.19	0.45
chromosome segregation (GO:0007059)	CDC48, SCP160	2 of 189 genes	1.06	160 of 6489 annotated genes	2.47	0.43
chromatin organization (GO:0006325)	FPR3, PNC1, SCP160	3 of 189 genes	1.59	256 of 6489 annotated genes	3.95	0.4
mitochondrial translation (GO:0032543)	HTS1, MMF1	2 of 189 genes	1.06	170 of 6489 annotated genes	2.62	0.4
mRNA processing (GO:0006397)	DED1, PAB1	2 of 189 genes	1.06	170 of 6489 annotated genes	2.62	0.4
RNA modification (GO:0009451)	NOP1, TOR1	2 of 189 genes	1.06	175 of 6489 annotated genes	2.7	0.39
cytokinesis (GO:0000910)	SEC4	1 of 189 genes	0.53	95 of 6489 annotated genes	1.46	0.36
DNA-templated transcription elongation (GO:0006354)	XRN1	1 of 189 genes	0.53	105 of 6489 annotated genes	1.62	0.33
mitotic cell cycle (GO:0000278)	CDC42, CDC48, XRN1	3 of 189 genes	1.59	330 of 6489 annotated genes	5.09	0.31
DNA replication (GO:0006260)	CDC48	1 of 189 genes	0.53	139 of 6489 annotated genes	2.14	0.25
RNA splicing (GO:0008380)	DED1	1 of 189 genes	0.53	139 of 6489 annotated genes	2.14	0.25
DNA recombination (GO:0006310)	NSR1	1 of 189 genes	0.53	194 of 6489 annotated genes	2.99	0.18
transcription by RNA polymerase II (GO:0006366)	FRA1, XRN1	2 of 189 genes	1.06	489 of 6489 annotated genes	7.54	0.14
