## Supplementary material for "Vacuolar protein sorting-associated protein 1 (Vps1) has membrane constricting and severing abilities required for endosomal protein trafficking": Table S4

### Sheet: Sheet1
Table S4
Plasmids used in this study
Construct	Vector	Source
6xHis(TEV)-Vps1-StrepII	pET15B	This study
6xHis(TEV)-Vps1(K42A)-StrepII	pET15B	This study
6xHis(TEV)-Vps1(G436D)-StrepII	pET15B	This study
6xHis(TEV)-Vps1(Δ4F)-StrepII	pET15b	This study
6xHis(TEV)-Vps1(Δ3K)-StrepII	pET15b	This study
6xHis(TEV)-Vps1(ΔInsB)-StrepII	pET15b	This study
6xHis(TEV)-Vps1-StrepII-ALFA	pYM16	This study
6xHis(TEV)-Vps1(K42A)-StrepII-ALFA	pYM16	This study
6xHis(TEV)-Vps1(G436D)-StrepII-ALFA	pYM16	This study
6xHis(TEV)-Vps1(Δ4F)-StrepII-ALFA	pYM16	This study
6xHis(TEV)-Vps1(Δ3K)-StrepII-ALFA	pYM16	This study
6xHis(TEV)-Vps1(ΔInsB)-StrepII-ALFA	pYM16	This study
pRS305-pTEF1-NbALFA- 40aaL-CmNG-tCYC1	pRS305	Gift from Dr Saravanan Palani, IISc
mNeonGreen-KanMX6	pDK88	Gift from Dr Saravanan Palani, IISc
ymScarleti	pYM17	Gift from Dr Saravanan Palani, IISc
