## Supplementary material for "Vacuolar protein sorting-associated protein 1 (Vps1) has membrane constricting and severing abilities required for endosomal protein trafficking": Table S5

### Sheet: Sheet1
Table S5
Strains used in this study
Strain	Genotype	Source
ESM356	MATa ura3-52 leu2∆1 trp1∆63 his3∆200	Dr Saravanan Palani, IISc
PL1	ESM356; vps1∆::His3MX6	This study
PL21	ESM356; VPS10-mNG::KanMX6; VPH1-mScarlet::natNT2	This study
PL22	ESM356; vps1∆::His3MX6; VPS10-mNG::KanMX6; VPH1-mScarlet::natNT2	This study
PL32	ESM356; VPS10-mNG::KanMX6; VPH1-mScarlet::natNT2; vps1∆::6xHis(TEV)-Vps1-StrepII-ALFA-hphNT1	This study
PL33	ESM356; VPS10-mNG::KanMX6; VPH1-mScarlet::natNT2; vps1∆::6xHis(TEV)-Vps1(G436D)-StrepII-ALFA-hphNT1	This study
PL43	ESM356; VPS10-mNG::KanMX6; VPH1-mScarlet::natNT2; vps1∆::6xHis(TEV)-Vps1(K42A)-StrepII-ALFA-hphNT1	This study
PL34	ESM356; VPS10-mNG::KanMX6; VPH1-mScarlet::natNT2; vps1∆::6xHis(TEV)-Vps1(∆591-593, 3K)-StrepII-ALFA-hphNT1	This study
PL35	ESM356; VPS10-mNG::KanMX6; VPH1-mScarlet::natNT2; vps1∆::6xHis(TEV)-Vps1(∆579-587, 4F)-StrepII-ALFA-hphNT1	This study
PL44	ESM356; VPS10-mNG::KanMX6; VPH1-mScarlet::natNT2; vps1∆::6xHis(TEV)-Vps1(∆536-579, NInsB)-StrepII-ALFA-hphNT1	This study
PL45	ESM356; VPS10-mNG::KanMX6; VPH1-mScarlet::natNT2; vps1∆::6xHis(TEV)-Vps1(∆536-612, InsB)-StrepII-ALFA-hphNT1	This study
PL54	ESM356; VPH1-mScarlet::natNT2; ALFA-NB-mNG::LEU2; vps1∆::6xHis(TEV)-Vps1-StrepII-ALFA-hphNT1	This study
PL55	ESM356; VPH1-mScarlet::natNT2; ALFA-NB-mNG::LEU2; vps1∆::6xHis(TEV)-Vps1(K42A)-StrepII-ALFA-hphNT1	This study
PL56	ESM356; VPH1-mScarlet::natNT2; ALFA-NB-mNG::LEU2; vps1∆::6xHis(TEV)-Vps1(G436D)-StrepII-ALFA-hphNT1	This study
PL57	ESM356; VPH1-mScarlet::natNT2; ALFA-NB-mNG::LEU2; vps1∆::6xHis(TEV)-Vps1(∆591-593, 3K)-StrepII-ALFA-hphNT1	This study
PL58	ESM356; VPH1-mScarlet::natNT2; ALFA-NB-mNG::LEU2; vps1∆::6xHis(TEV)-Vps1(∆579-587, 4F)-StrepII-ALFA-hphNT1	This study
PL60	ESM356; VPH1-mScarlet::natNT2; ALFA-NB-mNG::LEU2; vps1∆::6xHis(TEV)-Vps1(∆536-612, InsB)-StrepII-ALFA-hphNT1	This study
